# Pleiotropic fitness effects of the lncRNA *Uhg4* in *Drosophila melanogaster*

**DOI:** 10.1101/2022.05.26.493587

**Authors:** Rebecca A. MacPherson, Vijay Shankar, Lakshmi T. Sunkara, Rachel C. Hannah, Marion R. Campbell, Robert R. H. Anholt, Trudy F. C. Mackay

## Abstract

Long noncoding RNAs (lncRNAs) are a diverse class of RNAs that are critical for gene regulation, DNA repair, and splicing, and have been implicated in development, stress response, and cancer. However, the functions of many lncRNAs remain unknown. In *Drosophila melanogaster*, *U snoRNA host gene 4 (Uhg4*) encodes an antisense long noncoding RNA that is host to seven small nucleolar RNAs (snoRNAs). *Uhg4* is expressed ubiquitously during development and in all adult tissues, with maximal expression in ovaries; however, it has no annotated function(s). Here, we used CRISPR-*Cas9* germline gene editing to generate multiple deletions spanning the promoter region and first exon of *Uhg4*. Females showed arrested egg development and both males and females were sterile. In addition, *Uhg4* deletion mutants showed delayed development and decreased viability, and changes in sleep and responses to stress. Whole-genome RNA sequencing of *Uhg4* deletion flies and their controls identified co-regulated genes and genetic interaction networks associated with *Uhg4*. Gene ontology analyses highlighted a broad spectrum of biological processes, including regulation of transcription and translation, morphogenesis, and stress response. Thus, *Uhg4* is a lncRNA essential for reproduction with pleiotropic effects on multiple fitness traits.
