## Supplemental Table 1 for "Pleiotropic fitness effects of the lncRNA *Uhg4* in *Drosophila melanogaster*"

### Sheet: (A)Mating
Table S1. Mating Latency and Duration Analysis of Variance (ANOVAs). Line is a fixed effect. "df": degrees of freedom; "SS": Type III Sums of Squares; "MS": Mean square.
Phenotype; Analysis	Source of Variation	df	SS	MS	F-value	P-value
Mating Latency; Deletion lines (pooled) vs. Control	Line	1	153537	153537	1.45	0.2318
	Error	74	7815072	105609
Mating Latency; 208-ΔA vs Control	Line	1	25343	25343	0.34	0.5609
	Error	37	2723248	73601
Mating Latency; 208-ΔF vs Control	Line	1	132710	132710	1.17	0.2871
	Error	38	4325561	1138311
Mating Latency; 208-ΔG vs Control	Line	1	189769	189769	1.54	0.2235
	Error	35	4325038	123573
Mating Latency; DGRP_208 Females x 208-ΔG Males vs Control	Line	1	435917	435917	4.77	0.035
	Error	39	3562316	91341
Mating Latency; 208-ΔG Females x DGRP_208 Males vs Control	Line	1	6877.92	6877.92	0.09	0.7685
	Error	36	2815425	78206
Mating Duration; Deletion lines (pooled) vs. Control	Line	1	46.6683	46.6683	0	0.9754
	Error	66	3210106	48638
Mating Duration; 208-ΔA vs Control	Line	1	18001	18001	0.35	0.5598
	Error	34	1764812	51906
Mating Duration; 208-ΔF vs Control	Line	1	31057	31057	1.01	0.3232
	Error	33	4325561	1138311
Mating Duration; 208-ΔG vs Control	Line	1	475.349	475.349	0.01	0.9073
	Error	31	1069111	34487
Mating Duration; DGRP_208 Females x 208-ΔG Males vs Control	Line	1	26474	26474	0.71	0.4054
	Error	29	1077129	37142
Mating Duration; 208-ΔG Females x DGRP_208 Males vs Control	Line	1	89729	89729	4.23	0.0477
	Error	33	700049	21214

### Sheet: (B)Mating-Fisher's
Table S1. Fisher's Exact Tests for Number of Mating Pairs. All p-values represent the mutant line(s) versus the control (DGRP_208).
Pairing/Line	Mated Pairs	Total Pairs	Two-sided Fisher's Exact Test p - value
208-ΔA	18	23	0.6995
208-ΔF	19	23	1
208-ΔG	17	24	0.2894
DGRP_208	19	22
DGRP_208 Females x 208-ΔG Males	16	24	0.171
208-ΔG Females x DGRP_208 Males	18	23	0.6995
Deletion Lines (208-ΔA, 208-ΔF, 208-ΔG) (pooled)	54	70	0.5468

### Sheet: (C)Development
Table S1. Mixed-Model ANOVAs for Development Time. Line, Sex, and Balancer Gentoype are fixed effects. Replicate (Rep) is a random effect. "df": degrees of freedom; "SS": Type III Sums of Squares; "MS": Mean square.
Phenotype; Analysis	Source of Variation	df	SS	MS	F-value	P-value
Development Time; Deletion lines (pooled) vs Control	Line	1	33.9937	33.9937	82.97	<.0001
	Sex	1	7.22315	7.22315	42.56	<.0001
	Balancer Genotype	1	81.9686	81.9686	313.69	<.0001
	Line×Sex	1	0.156338	0.156338	0.92	0.3411
	Line×Balancer Genotype	1	39.16	39.16	149.86	<.0001
	Sex×Balancer Genotype	1	0.400285	0.400285	2.69	0.1061
	Line×Sex×Balancer Genotype	1	0.020273	0.020273	0.14	0.7133
	Rep(Line)	48	22.3131	0.464857	1.48	0.1181
	Sex×Rep(Line)	48	8.71271	0.181515	1.16	0.3066
	Balancer Genotype×Rep(Line)	48	13.9031	0.289649	1.85	0.0179
	Sex×Balancer Genotype×Rep(Line)	48	7.52323	0.156734	1.5	0.0148
	Error	2902	303.035	0.104423
Development Time; Deletion lines (pooled) vs Control, Females	Line	1	17.4998	17.4998	81.3	<.0001
	Balancer Genotype	1	32.0159	32.0159	167.79	<.0001
	Line×Balancer Genotype	1	18.4938	18.4938	96.93	<.0001
	Rep(Line)	48	11.4518	0.238579	1.14	0.329
	Balancer Genotype×Rep(Line)	48	10.0712	0.209816	2.51	<.0001
	Error	1359	113.459	0.083487
Development Time; Deletion lines (pooled) vs Control, Males	Line	1	16.5479	16.5479	44.78	<.0001
	Balancer Genotype	1	52.5606	52.5606	260.17	<.0001
	Line×Balancer Genotype	1	20.9505	20.9505	103.7	<.0001
	Rep(Line)	48	22.4817	0.468369	2	0.0089
	Balancer Genotype×Rep(Line)	48	11.2196	0.233743	1.9	0.0002
	Error	1543	189.577	0.122862
Development Time; Deletion lines (pooled) vs Control, CyO/Δ flies	Line	1	0.169879	0.169879	1.81	0.182
	Sex	1	3.92718	3.92718	46.05	<.0001
	Line×Sex	1	0.059536	0.059536	0.7	0.4054
	Rep(Line)	48	4.59526	0.095735	1.15	0.3198
	Sex×Rep(Line)	48	4.01133	0.083569	0.93	0.6025
	Error	2182	195.191	0.089455
Development Time; Deletion lines (pooled) vs Control, Δ/Δ flies (no CyO)	Line	1	49.9612	49.9612	116.42	<.0001
	Sex	1	3.76927	3.76927	19.79	<.0001
	Line×Sex	1	0.098882	0.098882	0.52	0.4739
	Rep(Line)	48	23.0208	0.479599	2.42	0.0013
	Sex×Rep(Line)	48	9.49433	0.197799	1.32	0.0759
	Error	720	107.844	0.149784
Development Time; Deletion lines (pooled) vs Control, CyO/Δ Females	Line	1	0.014308	0.014308	0.25	0.6165
	Rep(Line)	48	2.55908	0.053314	0.82	0.8018
	Error	1092	70.8349	0.064867
Development Time; Deletion lines (pooled) vs Control, Δ/Δ Females	Line	1	23.6713	23.6713	93.32	<.0001
	Rep(Line)	48	13.2605	0.276261	1.73	0.0037
	Error	267	42.6239	0.15964
Development Time; Deletion lines (pooled) vs Control, CyO/Δ Males	Line	1	0.212768	0.212768	1.69	0.1963
	Rep(Line)	48	6.2761	0.130752	1.15	0.2326
	Error	1090	124.356	0.114088
Development Time; Deletion lines (pooled) vs Control, Δ/Δ Males	Line	1	26.8732	26.8732	69.72	<.0001
	Rep(Line)	48	23.7582	0.494962	3.44	<.0001
	Error	453	65.2205	0.143975
Development Time; 208-ΔA vs Control	Line	1	11.8733	11.8733	30.11	<.0001
	Sex	1	1.68629	1.68629	13.76	0.0003
	Balancer Genotype	1	30.3712	30.3712	115.73	<.0001
	Line×Sex	1	0.256322	0.256322	2.09	0.1508
	Line×Balancer Genotype	1	14.263	14.263	54.47	<.0001
	Sex×Balancer Genotype	1	0.118167	0.118167	0.88	0.3528
	Line×Sex×Balancer Genotype	1	0.010426	0.010426	0.08	0.7817
	Rep(Line)	48	26.1958	0.545746	1.67	0.0735
	Sex×Rep(Line)	48	6.99555	0.145741	0.88	0.6594
	Balancer Genotype×Rep(Line)	48	16.0768	0.334934	2.19	0.0065
	Sex×Balancer Genotype×Rep(Line)	39	5.98918	0.153569	1.57	0.0146
	Error	1337	130.745	0.09779
Development Time; 208-ΔA vs Control, Females	Line	1	6.92556	6.92556	43.98	<.0001
	Balancer Genotype	1	11.0107	11.0107	65.46	<.0001
	Line×Balancer Genotype	1	6.47149	6.47149	38.66	<.0001
	Rep(Line)	48	12.6158	0.26283	0.96	0.5568
	Balancer Genotype×Rep(Line)	39	9.38124	0.240544	3.53	<.0001
	Error	645	43.9764	0.06818
Development Time; 208-ΔA vs Control, Males	Line	1	5.50446	5.50446	13.45	0.0005
	Balancer Genotype	1	23.5202	23.5202	98.64	<.0001
	Line×Balancer Genotype	1	9.02991	9.02991	37.87	<.0001
	Rep(Line)	48	23.8048	0.495934	1.82	0.0205
	Balancer Genotype×Rep(Line)	48	13.1014	0.272945	2.18	<.0001
	Error	692	86.7683	0.125388
Development Time; 208-ΔA vs Control, CyO/Δ flies	Line	1	0.222321	0.222321	2.16	0.1483
	Sex	1	1.64512	1.64512	19.54	<.0001
	Line×Sex	1	0.281083	0.281083	3.34	0.0736
	Rep(Line)	48	4.97172	0.103578	1.23	0.2384
	Sex×Rep(Line)	48	4.04345	0.084239	1.03	0.4159
	Error	1016	82.9706	0.081664
Development Time; 208-ΔA vs Control, Δ/Δ flies (no CyO)	Line	1	15.9834	15.9834	41.21	<.0001
	Sex	1	0.772515	0.772515	4.56	0.035
	Line×Sex	1	0.116843	0.116843	0.69	0.4077
	Rep(Line)	48	27.3254	0.56928	3.07	0.0002
	Sex×Rep(Line)	39	7.27637	0.186574	1.25	0.1512
	Error	321	47.7741	0.148829
Development Time; 208-ΔA vs Control, Δ/Δ Females	Line	1	8.09894	8.09894	38.79	<.0001
	Rep(Line)	39	13.2879	0.340715	3.23	<.0001
	Error	140	14.7812	0.10558
Development Time; 208-ΔA vs Control, CyO/Δ Females	Line	1	0.001729	0.001729	0.03	0.8739
	Rep(Line)	48	3.28262	0.068388	1.18	0.1942
	Error	505	29.1952	0.057812
Development Time; 208-ΔA vs Control, Δ/Δ Males	Line	1	9.14626	9.14626	22.54	<.0001
	Rep(Line)	48	25.5886	0.533095	2.92	<.0001
	Error	181	32.9929	0.182281
Development Time; 208-ΔA vs Control, CyO/Δ Males	Line	1	0.499336	0.499336	3.92	0.0592
	Rep(Line)	48	6.18564	0.128867	1.22	0.1508
	Error	511	53.7755	0.105236
Development Time; 208-ΔF vs Control	Line	1	24.6638	24.6638	67.59	<.0001
	Sex	1	5.5341	5.5341	45.59	<.0001
	Balancer Genotype	1	56.0705	56.0705	252.87	<.0001
	Line×Sex	1	0.019688	0.019688	0.16	0.6887
	Line×Balancer Genotype	1	27.3258	27.3258	123.24	<.0001
	Sex×Balancer Genotype	1	0.526715	0.526715	4.38	0.0409
	Line×Sex×Balancer Genotype	1	0.009814	0.009814	.0.8	0.7761
	Rep(Line)	48	18.6399	0.388332	1.66	0.0684
	Sex×Rep(Line)	48	5.9356	0.123658	1.01	0.4847
	Balancer Genotype×Rep(Line)	48	11.1711	0.232731	1.9	0.0139
	Sex×Balancer Genotype×Rep(Line)	48	5.86977	0.122287	1.28	0.0946
	Error	1469	140.016	0.095314
Development Time; 208-ΔF vs Control, Females	Line	1	11.1406	11.1406	73.52	<.0001
	Balancer Genotype	1	19.5358	19.5358	135.85	<.0001
	Line×Balancer Genotype	1	11.2357	11.2357	78.13	<.0001
	Rep(Line)	48	8.31648	0.17326	1.06	0.421
	Balancer Genotype×Rep(Line)	48	7.8493	0.163527	2.42	<.0001
	Error	699	47.1929	0.067515
Development Time; 208-ΔF vs Control, Males	Line	1	14.0363	14.0363	38.84	<.0001
	Balancer Genotype	1	40.6603	40.6603	218.29	<.0001
	Line×Balancer Genotype	1	17.0987	17.0987	91.8	<.0001
	Rep(Line)	48	18.5559	0.386582	2	0.0089
	Balancer Genotype×Rep(Line)	48	9.27073	0.19314	1.6	0.0069
	Error	770	92.8229	0.120549
Development Time; 208-ΔF vs Control, CyO/Δ flies	Line	1	0.064997	0.064997	0.65	0.4249
	Sex	1	2.52215	2.52215	25.79	<.0001
	Line×Sex	1	0.054616	0.054616	0.56	0.4584
	Rep(Line)	48	4.84573	0.100953	1.03	0.4632
	Sex×Rep(Line)	48	4.7175	0.098281	1.23	0.139
	Error	1037	82.8678	0.079911
Development Time; 208-ΔF vs Control, Δ/Δ flies (no CyO)	Line	1	35.2143	35.2143	98.9	<.0001
	Sex	1	3.21112	3.21112	23.41	<.0001
	Line×Sex	1	0.000577	0.000577	0	0.9485
	Rep(Line)	48	19.0559	0.396997	2.88	0.0002
	Sex×Rep(Line)	48	6.62636	0.138049	1.04	0.3988
	Error	432	57.1479	0.132287
Development Time; 208-ΔF vs Control, Δ/Δ Females	Line	1	14.3751	14.3751	77.74	<.0001
	Rep(Line)	48	10.4462	0.217628	1.86	0.0019
	Error	179	20.9312	0.116934
Development Time; 208-ΔF vs Control, CyO/Δ Females	Line	1	0.000228	0.000228	0	0.9445
	Rep(Line)	48	2.23096	0.046478	0.92	0.6274
	Error	520	26.2616	0.050503
Development Time; 208-ΔF vs Control, Δ/Δ Males	Line	1	22.8233	22.8233	63.94	<.0001
	Rep(Line)	48	19.3523	0.403173	2.82	<.0001
	Error	253	36.2167	0.143149
Development Time; 208-ΔF vs Control, CyO/Δ Males	Line	1	0.118115	0.118115	0.77	0.3842
	Rep(Line)	48	7.51566	0.156576	1.43	0.0345
	Error	517	56.6062	0.10949
Development Time; 208-ΔG vs Control	Line	1	16.1482	16.1482	37.3	<.0001
	Sex	1	4.54465	4.54465	32.42	<.0001
	Balancer Genotype	1	40.5536	40.5536	165.69	<.0001
	Line×Sex	1	0.014048	0.014048	0.1	0.7526
	Line×Balancer Genotype	1	18.4672	18.4672	75.47	<.0001
	Sex×Balancer Genotype	1	0.059752	0.059752	0.49	0.4862
	Line×Sex×Balancer Genotype	1	0.102868	0.102868	0.84	0.3616
	Rep(Line)	48	24.1068	0.502226	1.69	0.0523
	Sex×Rep(Line)	48	7.13897	0.148728	1.18	0.288
	Balancer Genotype×Rep(Line)	48	13.0919	0.272748	2.17	0.0053
	Sex×Balancer Genotype×Rep(Line)	46	5.75606	0.125132	1.19	0.1776
	Error	1433	150.216	0.104826
Development Time; 208-ΔG vs Control, Females	Line	1	6.7625	6.7625	37.29	<.0001
	Balancer Genotype	1	14.9708	14.9708	116.86	<.0001
	Line×Balancer Genotype	1	8.45231	8.45231	66.01	<.0001
	Rep(Line)	48	11.2064	0.233468	1.51	0.0839
	Balancer Genotype×Rep(Line)	48	7.01778	0.15256	2.21	<.0001
	Error	684	47.1667	0.068957
Development Time; 208-ΔG vs Control, Males	Line	1	9.53447	9.53447	21.35	<.0001
	Balancer Genotype	1	27.4287	27.4287	107.82	<.0001
	Line×Balancer Genotype	1	9.95379	9.95379	39.13	<.0001
	Rep(Line)	48	24.1462	0.503047	1.82	0.0199
	Balancer Genotype×Rep(Line)	48	13.2364	0.275759	2	<.0001
	Error	749	103.049	0.137582
Development Time; 208-ΔG vs Control, CyO/Δ flies	Line	1	0.090208	0.090208	0.94	0.3366
	Sex	1	4.12553	4.12553	48.08	<.0001
	Line×Sex	11	0.043858	0.043858	0.51	0.4779
	Rep(Line)	48	4.59885	0.095809	1.12	0.3481
	Sex×Rep(Line)	48	4.1062	0.085546	0.89	0.6909
	Error	1039	100.178	0.096418
Development Time; 208-ΔG vs Control, Δ/Δ flies (no CyO)	Line	1	22.2294	22.2294	55.88	<.0001
	Sex	1	1.84519	1.84519	12.28	0.0008
	Line×Sex	11	0.054647	0.054647	0.36	0.5482
	Rep(Line)	48	24.1762	0.50367	3.13	0.0001
	Sex×Rep(Line)	48	7.32384	0.159214	1.25	0.1328
	Error	394	50.0372	0.126998
Development Time; 208-ΔG vs Control, Δ/Δ Females	Line	1	9.30996	9.30996	49.14	<.0001
	Rep(Line)	46	11.6022	0.252221	2.36	<.0001
	Error	165	17.6383	0.106899
Development Time; 208-ΔG vs Control, CyO/Δ Females	Line	1	0.131667	0.131667	2.79	0.1005
	Rep(Line)	48	2.23976	0.046662	0.82	0.8006
	Error	519	29.5284	0.056895
Development Time; 208-ΔG vs Control, Δ/Δ Males	Line	1	13.466	13.466	30.27	<.0001
	Rep(Line)	48	26.8125	0.558593	3.95	<.0001
	Error	229	32.3988	0.14148
Development Time; 208-ΔG vs Control, CyO/Δ Males	Line	1	0.00408	0.00408	0.03	0.8657
	Rep(Line)	48	6.80061	0.141679	1.04	0.3988
	Error	520	70.65	0.135865

### Sheet: (D)Viability
Table S1. ANOVA for Viability. Line is a fixed effect. "df": degrees of freedom; "SS": Type III Sums of Squares; "MS": Mean square.
Phenotype; Analysis	Source of Variation	df	SS	MS	F-value	P-value
Viability; Deletion lines (pooled) vs Control	Line	1	5.65293	5.65293	47.36	<.0001
	Error	98	11.6979	0.119367
Viability; Deletion lines (pooled) vs Control, Females	Line	1	11.1053	11.1053	75.06	<.0001
	Error	98	14.4991	0.14795
Viability; Deletion lines (pooled) vs Control, Males	Line	1	2.20898	2.20898	6.41	0.013
	Error	98	33.7908	0.344804
Viability; 208-ΔA vs Control	Line	1	7.69272	7.69272	79.66	<.0001
	Error	48	4.63519	0.096566
Viability; 208-ΔA vs Control, Females	Line	1	11.5421	11.5421	70	<.0001
	Error	48	7.91404	0.164876
Viability; 208-ΔA vs Control, Males	Line	1	5.4262	5.4262	20.49	<.0001
	Error	48	12.7086	0.264763
Viability; 208-ΔF vs Control	Line	1	1.59492	1.59492	14.23	0.0004
	Error	48	5.37823	0.112046
Viability; 208-ΔF vs Control, Females	Line	1	4.78572	4.78572	25.71	<.0001
	Error	48	8.93609	0.186169
Viability; 208-ΔF vs Control, Males	Line	1	0.123885	0.123885	0.39	0.5342
	Error	48	15.169	0.31602
Viability; 208-ΔG vs Control	Line	1	3.19481	3.19481	21.85	<.0001
	Error	48	7.01758	0.1462
Viability; 208-ΔG vs Control, Females	Line	1	6.6453	6.6453	32.38	<.0001
	Error	48	9.84959	0.2052
Viability; 208-ΔG vs Control, Males	Line	1	0.920059	0.920059	2.01	0.1626
	Error	48	21.9627	0.457557

### Sheet: (E)Viability-Fisher's
Table S1. Fisher's Exact Tests for Viabilty. All p-values represent the mutant line(s) versus the control (DGRP_208).
Pairing/Line	Males	Females	Two-sided Fisher's Exact Test p - value
208-ΔA	76	27	<.0001
208-ΔF	150	76	<.0001
208-ΔG	124	60	0.0002768
DGRP_208	155	153
Deletion Lines (208-ΔA, 208-ΔF, 208-ΔG) (pooled)	350	163	<.0001

### Sheet: (F)Stress
Table S1. Mixed-Model ANOVAs for Stress-Response Phenotypes. Line and Sex are fixed effects. Replicate (Rep) is a random effect. "df": degrees of freedom; "SS": Type III Sums of Squares; "MS": Mean square.
Phenotype; Analysis	Source of Variation	df	SS	MS	F-value	P-value
Chill Coma Recovery; Deletion lines (pooled) vs Control	Line	1	792193	792193	6.18	0.0133
	Sex	1	3661290	3661290	28.55	<.0001
	Line×Sex	1	437359	437359	3.41	0.0655
	Error	414	53099255	128259
Chill Coma Recovery; Deletion lines (pooled) vs Control; By Sex - Females	Line	1	26083	26083	0.19	0.6663
	Error	209	29234937	139880
Chill Coma Recovery; Deletion lines (pooled) vs Control; By Sex - Males	Line	1	1206819	1206819	10.37	0.0015
	Error	205	23864318	116411
Chill Coma Recovery; 208-ΔA vs Control	Line	1	691386	691386	6.81	0.0097
	Sex	1	3995649	3995649	39.38	<.0001
	Line×Sex	1	947735	947735	9.34	0.0025
	Error	210	21307091	101462
Chill Coma Recovery; 208-ΔA vs Control; By Sex - Females	Line	1	10377	10377	0.09	0.7615
	Error	108	12102734	112062
Chill Coma Recovery; 208-ΔA vs Control; By Sex - Males	Line	1	1584486	1584486	17.56	<.0001
	Error	102	9204357	90239
Chill Coma Recovery; 208-ΔF vs Control	Line	1	1136899	1136899	8.81	0.0034
	Sex	1	2411503	2411503	18.68	<.0001
	Line×Sex	1	287776	287776	2.23	0.137
	Error	206	26594408	129099
Chill Coma Recovery; 208-ΔF vs Control; By Sex - Females	Line	1	141803	141803	0.92	0.341
	Error	104	16114937	154951
Chill Coma Recovery; 208-ΔF vs Control; By Sex - Males	Line	1	1271279	1271279	12.37	0.0007
	Error	102	10479471	102740
Chill Coma Recovery; 208-ΔG vs Control	Line	1	97837	97837	0.92	0.3387
	Sex	1	1280122	1280122	12.03	0.0006
	Line×Sex	1	14515	14515	0.14	0.7122
	Error	204	21704665	106395
Chill Coma Recovery; 208-ΔG vs Control; By Sex - Females	Line	1	17952	17952	0.14	0.7096
	Error	99	12745649	128744
Chill Coma Recovery; 208-ΔG vs Control; By Sex - Males	Line	1	96767	96767	1.13	0.2893
	Error	105	8959016	85324
Heat Shock; Deletion lines (pooled) vs Control	Line	1	8740.72	8740.72	10.72	0.0016
	Sex	1	1010.03	1010.03	1.24	0.2694
	Line×Sex	1	51.2981	51.2981	0.06	0.8026
	Rep(Line×Sex)	4	2675.77	668.941	0.82	0.5163
	Error	72	58697	815.23
Heat Shock; 208-ΔA vs Control	Line	1	3297.14	3297.14	3	0.0928
	Sex	1	1072.79	1072.79	0.98	0.3304
	Line×Sex	1	0.914805	0.914805	0	0.9772
	Rep(Line×Sex)	4	2560.67	640.167	0.58	0.6773
	Error	32	35149	1098.41
Heat Shock; 208-ΔF vs Control	Line	1	10517	10517	12.51	0.0013
	Sex	1	1515.83	1515.83	1.8	0.1887
	Line×Sex	1	50.9313	50.9313	0.06	0.8071
	Rep(Line×Sex)	4	4773.63	1193.41	1.42	0.2498
	Error	32	26893	840.407
Heat Shock; 208-ΔG vs Control	Line	1	4765.4	4765.4	4.92	0.0337
	Sex	1	37.9468	37.9468	0.04	0.8443
	Line×Sex	1	657.255	657.255	0.68	0.4161
	Rep(Line×Sex)	4	2089.6	522.401	0.54	0.7078
	Error	32	30985	968.282
Ethanol Sensitivity; Deletion lines (pooled) vs Control	Line	1	671344	671344	47.43	<.0001
	Sex	1	44302	44302	3.13	0.0776
	Line×Sex	1	44778	44778	3.16	0.0761
	Error	395	5590982	14154
Ethanol Sensitivity; Deletion lines (pooled) vs Control; By Sex - Females	Line	1	190190	190190	11.91	0.0007
	Error	203	3240627	15964
Ethanol Sensitivity; Deletion lines (pooled) vs Control; By Sex - Males	Line	1	516476	516476	42.19	<.0001
	Error	192	2350356	12241
Ethanol Sensitivity; 208-ΔA vs Control	Line	1	292441	292441	28.61	<.0001
	Sex	1	51283	51283	5.02	0.0262
	Line×Sex	1	51695	51695	5.06	0.0256
	Error	192	1962318	10220
Ethanol Sensitivity; 208-ΔA vs Control; By Sex - Females	Line	1	51831	51831	5.95	0.0165
	Error	101	879830	8711.19
Ethanol Sensitivity; 208-ΔA vs Control; By Sex - Males	Line	1	280327	280327	23.57	<.0001
	Error	91	1082488	11895
Ethanol Sensitivity; 208-ΔF vs Control	Line	1	732856	732856	62.63	<.0001
	Sex	1	9515.99	9515.99	0.81	0.3682
	Line×Sex	1	9697.79	9697.79	0.83	0.3637
	Error	200	2340192	11701
Ethanol Sensitivity; 208-ΔF vs Control; By Sex - Females	Line	1	292772	292772	28.63	<.0001
	Error	102	1043224	10228
Ethanol Sensitivity; 208-ΔF vs Control; By Sex - Males	Line	1	446731	446731	33.76	<.0001
	Error	98	1296968	13234
Ethanol Sensitivity; 208-ΔG vs Control	Line	1	360020	360020	23.81	<.0001
	Sex	1	35126	35126	2.32	0.129
	Line×Sex	1	35472	35472	2.35	0.1272
	Error	197	2978178	15118
Ethanol Sensitivity; 208-ΔG vs Control; By Sex - Females	Line	1	86011	86011	4.54	0.0356
	Error	100	1895515	18955
Ethanol Sensitivity; 208-ΔG vs Control; By Sex - Males	Line	1	306225	306225	27.44	<.0001
	Error	97	1082663	11161

### Sheet: (G)Chill-Coma Recovery-Fisher's
Table S1. Fisher's Exact Tests for Viabilty. All p-values represent the mutant line(s) versus the control (DGRP_208).
Line	Recovered	Did Not Recover	Two-sided Fisher's Exact Test p - value
208-ΔA	107	5	0.7683
208-ΔF	103	15	0.1164
208-ΔG	101	17	0.05141
DGRP_208	107	7
Deletion Lines (208-ΔA, 208-ΔF, 208-ΔG) (pooled)	350	163	0.1983

### Sheet: (H)Sleep
Table S1. Mixed-Model Analyses of Variance (ANOVAs) for Sleep Phenotypes. Line and Sex are fixed effects. Replicate (Rep) is a random effect. "df": degrees of freedom; "SS": Type III Sums of Squares; "MS": Mean square.
Phenotype; Analysis	Source of Variation	df	SS	MS	F-value	P-value
Day Sleep; Deletion lines (Pooled) vs Control	Line	1	2.85281	2.85281	58.74	0.0009
	Sex	1	6.54731	6.54731	134.82	0.0001
	Line×Sex	1	0.139791	0.139791	2.88	0.1557
	Rep(Line×Sex)	4	0.227134	0.056783	3.52	0.0076
	Error	462	7.45525	0.016137
Day Sleep; Deletion lines (Pooled) vs Control; By Sex - Females	Line	1	0.840461	0.840461	31.02	0.0145
	Rep(Line)	2	0.055211	0.027606	1.13	0.3251
	Error	217	5.30434	0.024444
Day Sleep; Deletion lines (Pooled) vs Control; By Sex - Males	Line	1	2.19125	2.19125	32.34	0.0256
	Rep(Line)	2	0.171923	0.085961	9.79	<.0001
	Error	245	2.15091	0.008779
Day Sleep; 208-ΔA vs Control	Line	1	2.05835	2.05835	37.83	0.0035
	Sex	1	4.73438	4.73438	87.02	0.0007
	Line×Sex	1	0.141251	0.141251	2.6	0.1824
	Rep(Line×Sex)	4	0.217698	0.054424	3.78	0.0053
	Error	243	3.50165	0.01441
Day Sleep; 208-ΔA vs Control; By Sex - Females	Line	1	0.563129	0.563129	37.63	0.0255
	Rep(Line)	2	0.029924	0.014962	0.7	0.4969
	Error	122	2.59526	0.021273
Day Sleep; 208-ΔA vs Control; By Sex - Males	Line	1	1.63166	1.63166	17.39	0.053
	Rep(Line)	2	0.187774	0.093887	12.53	<.0001
	Error	121	0.906392	0.007491
Day Sleep; 208-ΔF vs Control	Line	1	1.78587	1.78587	52.24	0.0019
	Sex	1	5.00564	5.00564	146.42	0.0003
	Line×Sex	1	0.181094	0.181094	5.3	0.0828
	Rep(Line×Sex)	4	0.13675	0.034187	2.31	0.0589
	Error	246	3.64846	0.014831
Day Sleep; 208-ΔF vs Control; By Sex - Females	Line	1	0.41479	0.41479	30.71	0.031
	Rep(Line)	2	0.027016	0.013508	0.61	0.5441
	Error	123	2.71631	0.022084
Day Sleep; 208-ΔF vs Control; By Sex - Males	Line	1	1.55217	1.55217	28.29	0.0336
	Rep(Line)	2	0.109734	0.054867	7.24	0.0011
	Error	123	0.93215	0.007578
Day Sleep; 208-ΔG vs Control	Line	1	2.02612	2.02612	46.92	0.0064
	Sex	1	2.6165	2.6165	60.49	0.0045
	Line×Sex	1	0.000587	0.000587	0.01	0.9146
	Rep(Line×Sex)	3	0.129223	0.043074	2.3	0.0781
	Error	214	4.00466	0.018713
Day Sleep; 208-ΔG vs Control; By Sex - Females	Line	1	0.864574	0.864574	35.64	0.1057
	Rep(Line)	1	0.024261	0.024261	0.87	0.3537
	Error	93	2.59658	0.02792
Day Sleep; 208-ΔG vs Control; By Sex - Males	Line	1	1.18009	1.18009	22.5	0.0417
	Rep(Line)	2	0.104962	0.052481	4.51	0.0129
	Error	121	1.40808	0.011637
Night Sleep; Deletion lines (pooled) vs Control	Line	1	0.296045	0.296045	9.46	0.0305
	Sex	1	1.34124	1.34124	42.88	0.0016
	Line×Sex	1	0.905875	0.905875	28.96	0.0037
	Rep(Line×Sex)	4	0.145645	0.036411	3.3	0.0111
	Error	462	5.10253	0.011044
Night Sleep; Deletion lines (pooled) vs Control; By Sex - Females	Line	1	0.080761	0.080761	2.06	0.2777
	Rep(Line)	2	0.089475	0.044737	4.23	0.0158
	Error	217	2.2959	0.01058
Night Sleep; Deletion lines (pooled) vs Control; By Sex - Males	Line	1	1.15218	1.15218	47.68	0.0105
	Rep(Line)	2	0.05617	0.028085	2.45	0.0883
	Error	245	2.80664	0.011456
Night Sleep; 208-ΔA vs Control	Line	1	0.212574	0.212574	5.77	0.0741
	Sex	1	1.05567	1.05567	28.68	0.0059
	Line×Sex	1	0.505222	0.505222	13.72	0.0207
	Rep(Line×Sex)	4	0.147305	0.036826	3.25	0.0128
	Error	243	2.75536	0.011339
Night Sleep; 208-ΔA vs Control; By Sex - Females	Line	1	0.031324	0.031324	0.7	0.4917
	Rep(Line)	2	0.08995	0.044975	5.36	0.0059
	Error	122	1.02325	0.008387
Night Sleep; 208-ΔA vs Control; By Sex - Males	Line	1	0.683536	0.683536	23.84	0.0394
	Rep(Line)	2	0.057354	0.028677	2	0.1393
	Error	121	1.7321	0.014315
Night Sleep; 208-ΔF vs Control	Line	1	0.110539	0.110539	2.99	0.1587
	Sex	1	1.14166	1.14166	30.9	0.0051
	Line×Sex	1	0.463908	0.463908	12.56	0.0239
	Rep(Line×Sex)	4	0.147786	0.036947	3.03	0.0182
	Error	246	2.99556	0.012177
Night Sleep; 208-ΔF vs Control; By Sex - Females	Line	1	0.060773	0.060773	1.23	0.383
	Rep(Line)	2	0.098869	0.049434	4.59	0.0119
	Error	123	1.32405	0.010765
Night Sleep; 208-ΔF vs Control; By Sex - Males	Line	1	0.513674	0.513674	21	0.0445
	Rep(Line)	2	0.048918	0.024459	1.8	0.1697
	Error	123	1.6715	0.013589
Night Sleep; 208-ΔG vs Control	Line	1	0.300819	0.300819	6.64	0.0822
	Sex	1	0.551024	0.551024	12.14	0.0402
	Line×Sex	1	0.809595	0.809595	17.85	0.0244
	Rep(Line×Sex)	3	0.135455	0.045152	3.47	0.0171
	Error	214	2.7855	0.013016
Night Sleep; 208-ΔG vs Control; By Sex - Females	Line	1	0.076703	0.076703	0.86	0.5245
	Rep(Line)	1	0.089455	0.089455	8.52	0.0044
	Error	93	0.975913	0.010494
Night Sleep; 208-ΔG vs Control; By Sex - Males	Line	1	1.15987	1.15987	50.44	0.0192
	Rep(Line)	2	0.045999	0.023	1.54	0.219
	Error	121	1.80959	0.014955
Sleep Bout Count, Day; Deletion lines (pooled) vs Control	Line	1	489.419	489.419	36.73	0.002
	Sex	1	60.1033	60.1033	4.51	0.0888
	Line×Sex	1	0.236161	0.236161	0.02	0.8994
	Rep(Line×Sex)	4	60.6907	15.1727	2.52	0.0408
	Error	462	2785.25	6.02867
Sleep Bout Count, Day; Deletion lines (pooled) vs Control; By Sex - Females	Line	1	227.49	227.49	9.07	0.0854
	Rep(Line)	2	57.3126	57.3126	4.42	0.0132
	Error	217	1408.17	6.48927
Sleep Bout Count, Day; Deletion lines (pooled) vs Control; By Sex - Males	Line	1	263.2	263.2	100.6	<.0001
	Rep(Line)	2	3.3781	1.68905	0.3	0.7407
	Error	245	1377.08	5.62072
Sleep Bout Count, Day; 208-ΔA vs Control	Line	1	278.474	278.474	15	0.0179
	Sex	1	12.3663	12.3663	0.67	0.4603
	Line×Sex	1	6.10142	6.10142	0.33	0.5972
	Rep(Line×Sex)	4	74.3029	18.5757	3.47	0.0088
	Error	243	1299.02	5.34575
Sleep Bout Count, Day; 208-ΔA vs Control; By Sex - Females	Line	1	184.338	184.338	5.61	0.1415
	Rep(Line)	2	65.788	32.894	5.35	0.0059
	Error	122	750.631	6.15272
Sleep Bout Count, Day; 208-ΔA vs Control; By Sex - Males	Line	1	100.615	100.615	23.63	0.0397
	Rep(Line)	2	8.51484	4.25742	0.94	0.3937
	Error	121	548.385	4.53211
Sleep Bout Count, Day; 208-ΔF vs Control	Line	1	304.736	304.736	14.63	0.0187
	Sex	1	60.9862	60.9862	2.93	0.1622
	Line×Sex	1	3.18128	3.18128	0.15	0.7158
	Rep(Line×Sex)	4	83.3105	20.8276	3.91	0.0043
	Error	246	1310.58	5.32755
Sleep Bout Count, Day; 208-ΔF vs Control; By Sex - Females	Line	1	122.823	122.823	3.21	0.2153
	Rep(Line)	2	76.6385	38.3192	6.31	0.0025
	Error	123	746.941	6.07269
Sleep Bout Count, Day; 208-ΔF vs Control; By Sex - Males	Line	1	185.095	185.095	55.48	0.0175
	Rep(Line)	2	6.67204	3.33602	0.73	0.4849
	Error	123	563.636	4.58241
Sleep Bout Count, Day; 208-ΔG vs Control	Line	1	366.547	366.547	8.26	0.0639
	Sex	1	49.4258	49.4258	1.11	0.3694
	Line×Sex	1	2.83578	2.83578	0.06	0.8169
	Rep(Line×Sex)	3	132.583	44.1943	7.37	0.0001
	Error	214	1282.62	5.99354
Sleep Bout Count, Day; 208-ΔG vs Control; By Sex - Females	Line	1	123.254	123.254	2.16	0.3804
	Rep(Line)	1	57.0654	57.0654	9.56	0.0026
	Error	93	555.038	5.96815
Sleep Bout Count, Day; 208-ΔG vs Control; By Sex - Males	Line	1	258.148	258.148	6.84	0.1203
	Rep(Line)	2	75.5175	37.7587	6.28	0.0025
	Error	121	727.579	6.01305
Sleep Bout Count, Night; Deletion lines (pooled) vs Control	Line	1	1435.97	1435.97	123.31	0.0001
	Sex	1	6.64521	6.64521	0.57	0.4841
	Line×Sex	1	0.912809	0.912809	0.08	0.7907
	Rep(Line×Sex)	4	52.2914	13.0728	2.17	0.071
	Error	462	2778.65	6.01439
Sleep Bout Count, Night; Deletion lines (pooled) vs Control; By Sex - Females	Line	1	733.407	733.407	134.34	0.0017
	Rep(Line)	2	10.8978	5.44891	0.99	0.3739
	Error	217	1196.33	5.51302
Sleep Bout Count, Night; Deletion lines (pooled) vs Control; By Sex - Males	Line	1	702.579	702.579	40.52	0.0148
	Rep(Line)	2	41.3935	20.6968	3.2	0.0423
	Error	245	1582.32	6.45846
Sleep Bout Count, Night; 208-ΔA vs Control	Line	1	921.329	921.329	76.73	0.0009
	Sex	1	14.7302	14.7302	1.23	0.3301
	Line×Sex	1	0.859551	0.859551	0.07	0.8023
	Rep(Line×Sex)	4	48.0453	12.0113	2.39	0.0516
	Error	243	1221.86	5.02823
Sleep Bout Count, Night; 208-ΔA vs Control; By Sex - Females	Line	1	434.911	434.911	100.02	0.0098
	Rep(Line)	2	8.69613	4.34806	0.94	0.3919
	Error	122	561.984	4.60643
Sleep Bout Count, Night; 208-ΔA vs Control; By Sex - Males	Line	1	487.043	487.043	24.77	0.0381
	Rep(Line)	2	39.3491	19.6746	3.61	0.0301
	Error	121	659.875	5.45352
Sleep Bout Count, Night; 208-ΔF vs Control	Line	1	1063.4	1063.4	93.65	0.0006
	Sex	1	2.90554	2.90554	0.26	0.6396
	Line×Sex	1	1.50139	1.50139	0.13	0.7345
	Rep(Line×Sex)	4	45.4225	11.3556	2.14	0.0761
	Error	246	1303.58	5.29911
Sleep Bout Count, Night; 208-ΔF vs Control; By Sex - Females	Line	1	572.406	572.406	145.12	0.0068
	Rep(Line)	2	7.88872	3.94436	0.78	0.4624
	Error	123	625.11	5.08219
Sleep Bout Count, Night; 208-ΔF vs Control; By Sex - Males	Line	1	492.492	492.492	26.24	0.0361
	Rep(Line)	2	37.5338	18.7669	3.4	0.0365
	Error	123	678.472	5.51603
Sleep Bout Count, Night; 208-ΔG vs Control	Line	1	827.702	827.702	50.4	0.0058
	Sex	1	0.000605	0.000605	0	0.9955
	Line×Sex	1	7.89296	7.89296	0.48	0.5384
	Rep(Line×Sex)	3	49.1251	16.375	2.87	0.0372
	Error	214	1219.67	5.69942
Sleep Bout Count, Night; 208-ΔG vs Control; By Sex - Females	Line	1	416.737	416.737	54.44	0.0858
	Rep(Line)	1	7.65444	7.65444	1.62	0.2062
	Error	93	439.229	4.72289
Sleep Bout Count, Night; 208-ΔG vs Control; By Sex - Males	Line	1	411.139	411.139	19.84	0.0469
	Rep(Line)	2	41.4707	20.7353	3.21	0.0436
	Error	121	780.446	6.44997
Activity Bout Length, Day; Deletion lines (pooled) vs Control	Line	1	22456	22456	24.94	0.0061
	Sex	1	22801	22801	25.33	0.006
	Line×Sex	1	341.63	341.63	0.38	0.5689
	Rep(Line×Sex)	4	4342.55	1085.64	6.44	<.0001
	Error	462	77931	168.682
Activity Bout Length, Day; Deletion lines (pooled) vs Control; By Sex - Females	Line	1	13770	13770	8.3	0.095
	Rep(Line)	2	3831.69	1915.85	5.87	0.0033
	Error	217	70802	326.274
Activity Bout Length, Day; Deletion lines (pooled) vs Control; By Sex - Males	Line	1	8886.16	8886.16	43.98	0.0184
	Rep(Line)	2	510.853	255.427	8.78	0.0002
	Error	245	7129.67	29.1007
Activity Bout Length, Day; 208-ΔA vs Control	Line	1	14222	14222	12.92	0.0229
	Sex	1	15486	15486	14.07	0.0199
	Line×Sex	1	230.606	230.606	0.21	0.6709
	Rep(Line×Sex)	4	4404.61	1101.15	4.16	0.0027
	Error	243	63822	262.641
Activity Bout Length, Day; 208-ΔA vs Control; By Sex - Females	Line	1	9077.91	9077.91	4.64	0.1639
	Rep(Line)	2	3909.72	1954.86	4.09	0.019
	Error	122	58267	477.595
Activity Bout Length, Day; 208-ΔA vs Control; By Sex - Males	Line	1	5390.85	5390.85	21.8	0.0429
	Rep(Line)	2	494.888	247.444	5.39	0.0057
	Error	121	5555.1	45.9099
Activity Bout Length, Day; 208-ΔF vs Control	Line	1	14737	14737	16.49	0.0153
	Sex	1	16397	16397	18.35	0.0128
	Line×Sex	1	155.947	155.947	0.17	0.6979
	Rep(Line×Sex)	4	3575.32	893.83	5.14	0.0005
	Error	246	42788	173.933
Activity Bout Length, Day; 208-ΔF vs Control; By Sex - Females	Line	1	8962.19	8962.19	5.75	0.1387
	Rep(Line)	2	3119.29	1559.65	5.16	0.007
	Error	123	37172	302.208
Activity Bout Length, Day; 208-ΔF vs Control; By Sex - Males	Line	1	5930.29	5930.29	26.01	0.0364
	Rep(Line)	2	456.03	228.015	4.99	0.0082
	Error	123	5615.98	45.6584
Activity Bout Length, Day; 208-ΔG vs Control	Line	1	16457	16457	13.66	0.0345
	Sex	1	10282	10282	8.51	0.0618
	Line×Sex	1	762.857	762.857	0.63	0.4848
	Rep(Line×Sex)	3	3602.15	1200.72	6.42	0.0003
	Error	214	40010	186.962
Activity Bout Length, Day; 208-ΔG vs Control; By Sex - Females	Line	1	10317	10317	3.32	0.3197
	Rep(Line)	1	3112	3112	8.5	0.0044
	Error	93	34039	366.013
Activity Bout Length, Day; 208-ΔG vs Control; By Sex - Males	Line	1	6317.48	6317.48	25.79	0.0366
	Rep(Line)	2	490.154	245.077	4.97	0.0085
	Error	121	5970.64	49.3442
Total Activity; Deletion lines (pooled) vs Control	Line	1	19379028	19379028	26.2	0.0062
	Sex	1	699251	699251	0.95	0.3839
	Line×Sex	1	1254227	1254227	1.7	0.2601
	Rep(Line×Sex)	4	3631883	907971	11.98	<.0001
	Error	462	35019049	75799
Total Activity; Deletion lines (pooled) vs Control; By Sex - Females	Line	1	5234961	5234961	7.09	0.1129
	Rep(Line)	2	1732189	866094	11.68	<.0001
	Error	217	16086380	74131
Total Activity; Deletion lines (pooled) vs Control; By Sex - Males	Line	1	15701363	15701363	21.1	0.0403
	Rep(Line)	2	1899695	949847	12.29	<.0001
	Error	245	18932669	77276
Total Activity; 208-ΔA vs Control	Line	1	10998365	10998365	10.59	0.0312
	Sex	1	541499	541499	0.52	0.5101
	Line×Sex	1	940129	940129	0.91	0.3952
	Rep(Line×Sex)	4	4154215	1038554	9.7	<.0001
	Error	243	26018683	107073
Total Activity; 208-ΔA vs Control; By Sex - Females	Line	1	2766131	2766131	3.17	0.2171
	Rep(Line)	2	1747697	873848	9.71	0.0001
	Error	122	10977410	89979
Total Activity; 208-ΔA vs Control; By Sex - Males	Line	1	9143651	9143651	7.6	0.1102
	Rep(Line)	2	2406518	1203259	9.68	0.0001
	Error	121	15041274	124308
Total Activity; 208-ΔF vs Control	Line	1	13476001	13476001	15.83	0.0164
	Sex	1	424265	424265	0.5	0.5192
	Line×Sex	1	786091	786091	0.92	0.391
	Rep(Line×Sex)	4	3406001	851500	8.81	<.0001
	Error	246	23765770	96609
Total Activity; 208-ΔF vs Control; By Sex - Females	Line	1	3876302	3876302	4.27	0.1746
	Rep(Line)	2	1813642	906821	11.41	<.0001
	Error	123	9779605	79509
Total Activity; 208-ΔF vs Control; By Sex - Males	Line	1	10385790	10385790	13.05	0.0688
	Rep(Line)	2	1592359	796179	7	0.0013
	Error	123	13986165	113709
Total Activity; 208-ΔG vs Control	Line	1	14245097	14245097	12.8	0.0374
	Sex	1	189291	189291	0.17	0.7082
	Line×Sex	1	480028	480028	0.43	0.5586
	Rep(Line×Sex)	3	3326094	1108698	10.64	<.0001
	Error	214	22305843	104233
Total Activity; 208-ΔG vs Control; By Sex - Females	Line	1	3749865	3749865	2.18	0.3792
	Rep(Line)	1	1722875	1722875	20.59	<.0001
	Error	93	7781508	83672
Total Activity; 208-ΔG vs Control; By Sex - Males	Line	1	11756257	11756257	14.67	0.0619
	Rep(Line)	2	1603219	801610	6.68	0.0018
	Error	121	14524335	120036
