## Supplemental Table 2 for "Pleiotropic fitness effects of the lncRNA *Uhg4* in *Drosophila melanogaster*"

### Sheet: (A)FDR_Line
Table S2. Differentially Expressed Genes. (A) FDR correction for pvalues due to Line; (B) FDR correction for pvalues due to LinexSex; (C) LS means of counts values for each of the 180 genes and 13 NTRs with FDR <0.1. White indicates genes FDR<0.05, grey indicates genes FDR<0.1 "i" is the rank order, "m" is the number of tests, "q=0.05" is 0.05*(i/m), "q=0.1" is 0.1*(i/m) (D) FDR correction for pv…
Gene_name	Gene_symbol	Flybase_id	rawP_line	Rank	i/m	q=0.05	q=0.1
snoRNA:Or-aca5	snoRNA:Or-aca5	FBgn0086672	4.07557e-09	1	6.16827e-05	3.08414e-06	6.16827e-06
snoRNA:Psi28S-2949	snoRNA:Psi28S-2949	FBgn0082981	3.28085e-07	2	0.000123365	6.16827e-06	1.23365e-05
U snoRNA host gene 4	Uhg4	FBgn0083124	5.22958e-07	3	0.000185048	9.25241e-06	1.85048e-05
long non-coding RNA:CR43409	lncRNA:CR43409	FBgn0263328	6.66398e-07	4	0.000246731	1.23365e-05	2.46731e-05
-	CG13749	FBgn0033353	1.10885e-06	5	0.000308414	1.54207e-05	3.08414e-05
TweedleD	TwdlD	FBgn0039444	3.09819e-06	6	0.000370096	1.85048e-05	3.70096e-05
long non-coding RNA:CR46046	lncRNA:CR46046	FBgn0267713	7.69706e-06	7	0.000431779	2.15889e-05	4.31779e-05
-	CG11459	FBgn0037396	7.92721e-06	8	0.000493462	2.46731e-05	4.93462e-05
-	CG15022	FBgn0035547	1.03601e-05	9	0.000555144	2.77572e-05	5.55144e-05
-	CG8910	FBgn0025833	1.0833e-05	10	0.000616827	3.08414e-05	6.16827e-05
Neprilysin-like 5	Nepl5	FBgn0031808	1.33536e-05	11	0.00067851	3.39255e-05	6.7851e-05
Protoporphyrinogen oxidase	Ppox	FBgn0020018	1.75184e-05	12	0.000740192	3.70096e-05	7.40192e-05
Lcp65Ag2	Lcp65Ag2	FBgn0020637	2.28822e-05	13	0.000801875	4.00938e-05	8.01875e-05
Insulin-like peptide 6	Ilp6	FBgn0044047	4.01804e-05	14	0.000863558	4.31779e-05	8.63558e-05
snoRNA:Psi18S-1347b	snoRNA:Psi18S-1347b	FBgn0083053	4.59818e-05	15	0.000925241	4.6262e-05	9.25241e-05
Fidgetin	Fign	FBgn0031519	4.67625e-05	16	0.000986923	4.93462e-05	9.86923e-05
UDP-glycosyltransferase family 37 member A2	Ugt37A2	FBgn0038082	5.05527e-05	17	0.00104861	5.24303e-05	0.000104861
Inositol 1,4,5-triphosphate kinase 2	IP3K2	FBgn0283680	6.03811e-05	18	0.00111029	5.55144e-05	0.000111029
long non-coding RNA:CR44091	lncRNA:CR44091	FBgn0264900	6.84685e-05	19	0.00117197	5.85986e-05	0.000117197
Thioester-containing protein 2	Tep2	FBgn0041182	7.18792e-05	20	0.00123365	6.16827e-05	0.000123365
-	CG30457	FBgn0050457	7.26369e-05	21	0.00129534	6.47668e-05	0.000129534
-	CG45492	FBgn0267048	7.45245e-05	22	0.00135702	6.7851e-05	0.000135702
long non-coding RNA:CR45750	lncRNA:CR45750	FBgn0267314	7.71708e-05	23	0.0014187	7.09351e-05	0.00014187
-	CG6788	FBgn0030880	7.82197e-05	24	0.00148038	7.40192e-05	0.000148038
Jonah 44E	Jon44E	FBgn0001285	8.60951e-05	25	0.00154207	7.71034e-05	0.000154207
-	CG5391	FBgn0038943	9.91365e-05	26	0.00160375	8.01875e-05	0.000160375
Hemolectin	Hml	FBgn0029167	0.000105449	27	0.00166543	8.32717e-05	0.000166543
-	CG15096	FBgn0034394	0.000116281	28	0.00172712	8.63558e-05	0.000172712
long non-coding RNA:CR45419	lncRNA:CR45419	FBgn0266968	0.000119119	29	0.0017888	8.94399e-05	0.00017888
Cecropin A2	CecA2	FBgn0000277	0.000121962	30	0.00185048	9.25241e-05	0.000185048
timeless	tim	FBgn0014396	0.0001252	31	0.00191216	9.56082e-05	0.000191216
Turandot C	TotC	FBgn0044812	0.000128222	32	0.00197385	9.86923e-05	0.000197385
long non-coding RNA:CR45183	lncRNA:CR45183	FBgn0266693	0.000153991	33	0.00203553	0.000101776	0.000203553
antisense RNA:CR45528	asRNA:CR45528	FBgn0267084	0.000155396	34	0.00209721	0.000104861	0.000209721
long non-coding RNA:CR46087	lncRNA:CR46087	FBgn0267756	0.000156304	35	0.00215889	0.000107945	0.000215889
antisense RNA:CR44030	asRNA:CR44030	FBgn0264822	0.000176465	36	0.00222058	0.000111029	0.000222058
-	CG13062	FBgn0036603	0.000188113	37	0.00228226	0.000114113	0.000228226
long non-coding RNA:CR45036	lncRNA:CR45036	FBgn0266396	0.000190833	38	0.00234394	0.000117197	0.000234394
-	CG12607	FBgn0035545	0.000190931	39	0.00240563	0.000120281	0.000240563
Scavenger receptor class C, type I	Sr-CI	FBgn0014033	0.000203039	40	0.00246731	0.000123365	0.000246731
-	CG12971	FBgn0037078	0.000224663	41	0.00252899	0.00012645	0.000252899
-	CG11470	FBgn0039671	0.000239417	42	0.00259067	0.000129534	0.000259067
-	snoRNA:Me28S-A771	FBgn0086067	0.000245601	43	0.00265236	0.000132618	0.000265236
-	CG10903	FBgn0037543	0.000245805	44	0.00271404	0.000135702	0.000271404
-	CG10953	FBgn0034204	0.000248493	45	0.00277572	0.000138786	0.000277572
antisense RNA:CR45271	asRNA:CR45271	FBgn0266809	0.000258092	46	0.0028374	0.00014187	0.00028374
-	CG13857	FBgn0038958	0.000260645	47	0.00289909	0.000144954	0.000289909
Serpin 88Eb	Spn88Eb	FBgn0038299	0.000273104	48	0.00296077	0.000148038	0.000296077
Cytochrome P450 12a5	Cyp12a5	FBgn0038680	0.000274059	49	0.00302245	0.000151123	0.000302245
-	CG32204	FBgn0052204	0.00027544	50	0.00308414	0.000154207	0.000308414
apolipophorin	apolpp	FBgn0087002	0.00027968	51	0.00314582	0.000157291	0.000314582
quail	qua	FBgn0003187	0.000287197	52	0.0032075	0.000160375	0.00032075
TweedleM	TwdlM	FBgn0039434	0.000288711	53	0.00326918	0.000163459	0.000326918
Aldehyde oxidase 2	AOX2	FBgn0038348	0.000296615	54	0.00333087	0.000166543	0.000333087
Dorsocross2	Doc2	FBgn0035956	0.000312749	55	0.00339255	0.000169627	0.000339255
Kinesin family member 19A	Kif19A	FBgn0038205	0.000314813	56	0.00345423	0.000172712	0.000345423
Lipase 4	Lip4	FBgn0032264	0.000317059	57	0.00351591	0.000175796	0.000351591
BLOC-1 related complex subunit 5	BORCS5	FBgn0030346	0.000326303	58	0.0035776	0.00017888	0.00035776
long non-coding RNA:CR44447	lncRNA:CR44447	FBgn0265640	0.000330974	59	0.00363928	0.000181964	0.000363928
-	CG34180	FBgn0085209	0.000332269	60	0.00370096	0.000185048	0.000370096
long non-coding RNA:CR45349	lncRNA:CR45349	FBgn0266888	0.000342881	61	0.00376264	0.000188132	0.000376264
Heat shock protein 23	Hsp23	FBgn0001224	0.000349172	62	0.00382433	0.000191216	0.000382433
long non-coding RNA:CR45959	lncRNA:CR45959	FBgn0267621	0.000353479	63	0.00388601	0.000194301	0.000388601
-	CR46185	FBgn0267897	0.000362776	64	0.00394769	0.000197385	0.000394769
-	CG2187	FBgn0017448	0.000365992	65	0.00400938	0.000200469	0.000400938
Cuticular protein 78Cc	Cpr78Cc	FBgn0037069	0.000368908	66	0.00407106	0.000203553	0.000407106
Mtk-like	Mtkl	FBgn0262881	0.000374535	67	0.00413274	0.000206637	0.000413274
long non-coding RNA:CR45541	lncRNA:CR45541	FBgn0267101	0.000382099	68	0.00419442	0.000209721	0.000419442
-	CG6834	FBgn0037935	0.000389257	69	0.00425611	0.000212805	0.000425611
-	CR10102	FBgn0033927	0.000390383	70	0.00431779	0.000215889	0.000431779
-	CG13159	FBgn0033721	0.000391324	71	0.00437947	0.000218974	0.000437947
long non-coding RNA:CR43686	lncRNA:CR43686	FBgn0263769	0.000396206	72	0.00444115	0.000222058	0.000444115
-	CG33269	FBgn0053269	0.000406278	73	0.00450284	0.000225142	0.000450284
-	CG9676	FBgn0030773	0.000407318	74	0.00456452	0.000228226	0.000456452
orthopedia	otp	FBgn0015524	0.000420277	75	0.0046262	0.00023131	0.00046262
-	CR46150	FBgn0267862	0.00042034	76	0.00468789	0.000234394	0.000468789
-	CG32695	FBgn0052695	0.000424869	77	0.00474957	0.000237478	0.000474957
long non-coding RNA:CR44597	lncRNA:CR44597	FBgn0265808	0.000450298	78	0.00481125	0.000240563	0.000481125
-	CG13026	FBgn0036656	0.000461515	79	0.00487293	0.000243647	0.000487293
fra mauro	frma	FBgn0029769	0.000463247	80	0.00493462	0.000246731	0.000493462
-	CG11367	FBgn0037185	0.000464981	81	0.0049963	0.000249815	0.00049963
transfer RNA:Threonine-CGT 1-3	tRNA:Thr-CGT-1-3	FBgn0051333	0.000465887	82	0.00505798	0.000252899	0.000505798
Turandot M	TotM	FBgn0031701	0.000488922	83	0.00511966	0.000255983	0.000511966
long non-coding RNA:CR45052	lncRNA:CR45052	FBgn0266412	0.000500172	84	0.00518135	0.000259067	0.000518135
long non-coding RNA:CR43411	lncRNA:CR43411	FBgn0263330	0.000503343	85	0.00524303	0.000262151	0.000524303
-	CG7194	FBgn0035868	0.000507837	86	0.00530471	0.000265236	0.000530471
narya	narya	FBgn0031018	0.000509771	87	0.0053664	0.00026832	0.00053664
-	CG7142	FBgn0038595	0.000514702	88	0.00542808	0.000271404	0.000542808
-	CG13066	FBgn0040797	0.000516231	89	0.00548976	0.000274488	0.000548976
Turandot A	TotA	FBgn0028396	0.000518753	90	0.00555144	0.000277572	0.000555144
-	CG11741	FBgn0040531	0.000520603	91	0.00561313	0.000280656	0.000561313
-	CG33926	FBgn0053926	0.000520739	92	0.00567481	0.00028374	0.000567481
-	CG6337	FBgn0033873	0.000523445	93	0.00573649	0.000286825	0.000573649
-	CG6023	FBgn0030912	0.000531126	94	0.00579817	0.000289909	0.000579817
BLOC-1 related complex subunit 6	BORCS6	FBgn0035140	0.000533269	95	0.00585986	0.000292993	0.000585986
-	CG15653	FBgn0034578	0.00053723	96	0.00592154	0.000296077	0.000592154
-	CG42249	FBgn0259101	0.000540358	97	0.00598322	0.000299161	0.000598322
Diptericin B	DptB	FBgn0034407	0.000548278	98	0.00604491	0.000302245	0.000604491
-	CG11570	FBgn0036230	0.000561788	99	0.00610659	0.000305329	0.000610659
-	CG30095	FBgn0050095	0.000566639	100	0.00616827	0.000308414	0.000616827
-	CG15784	FBgn0029766	0.000570265	101	0.00622995	0.000311498	0.000622995
Shal Interactor of Di-Leucine Motif	SIDL	FBgn0038303	0.000580567	102	0.00629164	0.000314582	0.000629164
-	CG14624	FBgn0040357	0.000585663	103	0.00635332	0.000317666	0.000635332
Multi drug resistance 50	Mdr50	FBgn0010241	0.000596343	104	0.006415	0.00032075	0.0006415
pontin	pont	FBgn0040078	0.000607398	105	0.00647668	0.000323834	0.000647668
long non-coding RNA:CR44918	lncRNA:CR44918	FBgn0266223	0.000616404	106	0.00653837	0.000326918	0.000653837
Intraflagellar transport 20	IFT20	FBgn0050441	0.000616663	107	0.00660005	0.000330002	0.000660005
meep	meep	FBgn0063667	0.000629306	108	0.00666173	0.000333087	0.000666173
-	CR41379	FBgn0085784	0.000632096	109	0.00672341	0.000336171	0.000672341
-	CG43109	FBgn0262569	0.000636112	110	0.0067851	0.000339255	0.00067851
stripe	sr	FBgn0003499	0.000640299	111	0.00684678	0.000342339	0.000684678
5.8S ribosomal RNA pseudogene:CR45849	5.8SrRNA-Psi:CR45849	FBgn0267509	0.000648002	112	0.00690846	0.000345423	0.000690846
-	CG17108	FBgn0032285	0.000649055	113	0.00697015	0.000348507	0.000697015
Charged multivesicular body protein 2b	CHMP2B	FBgn0035589	0.000661301	114	0.00703183	0.000351591	0.000703183
Cuticular protein 64Ac	Cpr64Ac	FBgn0035512	0.000682067	115	0.00709351	0.000354676	0.000709351
Activity-regulated cytoskeleton associated protein 1	Arc1	FBgn0033926	0.00069515	116	0.00715519	0.00035776	0.000715519
long non-coding RNA:CR45940	lncRNA:CR45940	FBgn0267602	0.000700812	117	0.00721688	0.000360844	0.000721688
snoRNA:Psi28S-3316c	snoRNA:Psi28S-3316c	FBgn0082970	0.000701548	118	0.00727856	0.000363928	0.000727856
N-sulfoglucosamine sulfohydrolase	Sgsh	FBgn0038660	0.000702088	119	0.00734024	0.000367012	0.000734024
Lysyl oxidase-like 1	Loxl1	FBgn0039848	0.000725564	120	0.00740192	0.000370096	0.000740192
-	CG46026	FBgn0267690	0.000745176	121	0.00746361	0.00037318	0.000746361
long non-coding RNA:CR45719	lncRNA:CR45719	FBgn0267283	0.000748271	122	0.00752529	0.000376264	0.000752529
-	CG13901	FBgn0035164	0.000749338	123	0.00758697	0.000379349	0.000758697
-	CG15233	FBgn0033076	0.000755428	124	0.00764866	0.000382433	0.000764866
long non-coding RNA:CR43622	lncRNA:CR43622	FBgn0263613	0.000757042	125	0.00771034	0.000385517	0.000771034
long non-coding RNA:CR45410	lncRNA:CR45410	FBgn0266959	0.000765174	126	0.00777202	0.000388601	0.000777202
long non-coding RNA:CR44536	lncRNA:CR44536	FBgn0265729	0.000765747	127	0.0078337	0.000391685	0.00078337
-	CG31463	FBgn0051463	0.000767224	128	0.00789539	0.000394769	0.000789539
-	CG17985	FBgn0033199	0.000775317	129	0.00795707	0.000397853	0.000795707
long non-coding RNA:CR44561	lncRNA:CR44561	FBgn0265754	0.000781098	130	0.00801875	0.000400938	0.000801875
long non-coding RNA:CR45540	lncRNA:CR45540	FBgn0267100	0.000787174	131	0.00808043	0.000404022	0.000808043
-	CG31777	FBgn0051777	0.000798328	132	0.00814212	0.000407106	0.000814212
unpaired 3	upd3	FBgn0053542	0.000810325	133	0.0082038	0.00041019	0.00082038
Iris	Iris	FBgn0031305	0.000820488	134	0.00826548	0.000413274	0.000826548
Larval cuticle protein 4	Lcp4	FBgn0002535	0.000824087	135	0.00832717	0.000416358	0.000832717
pasang lhamu	plh	FBgn0037292	0.000832976	136	0.00838885	0.000419442	0.000838885
-	CG4250	FBgn0034761	0.000844874	137	0.00845053	0.000422527	0.000845053
-	CG31810	FBgn0051810	0.000850507	138	0.00851221	0.000425611	0.000851221
-	CG31038	FBgn0051038	0.000854827	139	0.0085739	0.000428695	0.00085739
Bomanin Tailed 2	BomT2	FBgn0040735	0.00086195	140	0.00863558	0.000431779	0.000863558
-	CG14661	FBgn0037288	0.000863733	141	0.00869726	0.000434863	0.000869726
-	CG30274	FBgn0050274	0.000864642	142	0.00875894	0.000437947	0.000875894
Endoplasmic reticulum p60	ERp60	FBgn0033663	0.000867368	143	0.00882063	0.000441031	0.000882063
Growth-blocking peptide 2	Gbp2	FBgn0034200	0.000879586	144	0.00888231	0.000444115	0.000888231
-	CG9498	FBgn0031801	0.00088067	145	0.00894399	0.0004472	0.000894399
Turandot X	TotX	FBgn0044810	0.000884422	146	0.00900567	0.000450284	0.000900567
long non-coding RNA:CR45576	lncRNA:CR45576	FBgn0267136	0.000894382	147	0.00906736	0.000453368	0.000906736
long non-coding RNA:CR45301	lncRNA:CR45301	FBgn0266839	0.000898063	148	0.00912904	0.000456452	0.000912904
crimpy	cmpy	FBgn0037015	0.000899188	149	0.00919072	0.000459536	0.000919072
-	CG10425	FBgn0039304	0.000902369	150	0.00925241	0.00046262	0.000925241
-	CG6067	FBgn0029828	0.000905133	151	0.00931409	0.000465704	0.000931409
Ionotropic receptor 60d	Ir60d	FBgn0259187	0.000906545	152	0.00937577	0.000468789	0.000937577
-	CG4716	FBgn0033820	0.000915366	153	0.00943745	0.000471873	0.000943745
Cytochrome P450 28d2	Cyp28d2	FBgn0031688	0.000917796	154	0.00949914	0.000474957	0.000949914
Odorant receptor 71a	Or71a	FBgn0036474	0.000921431	155	0.00956082	0.000478041	0.000956082
-	CG34442	FBgn0085471	0.000922311	156	0.0096225	0.000481125	0.00096225
-	CG13622	FBgn0039202	0.000933163	157	0.00968418	0.000484209	0.000968418
-	CG14190	FBgn0030979	0.000935367	158	0.00974587	0.000487293	0.000974587
long non-coding RNA:CR45003	lncRNA:CR45003	FBgn0266355	0.000935603	159	0.00980755	0.000490377	0.000980755
-	CG42369	FBgn0259715	0.000937492	160	0.00986923	0.000493462	0.000986923
-	CG14408	FBgn0030581	0.000940606	161	0.00993092	0.000496546	0.000993092
-	CG15522	FBgn0039723	0.000943551	162	0.0099926	0.00049963	0.00099926
myo-inositol-1-phosphate synthase	Inos	FBgn0025885	0.000943804	163	0.0100543	0.000502714	0.00100543
Lcp65Ac	Lcp65Ac	FBgn0020642	0.000947383	164	0.010116	0.000505798	0.0010116
Glutathione S transferase D9	GstD9	FBgn0038020	0.000955165	165	0.0101776	0.000508882	0.00101776
-	CG18530	FBgn0042207	0.000967246	166	0.0102393	0.000511966	0.00102393
Ammonium transporter	Amt	FBgn0038309	0.000969178	167	0.010301	0.000515051	0.0010301
long non-coding RNA:CR44077	lncRNA:CR44077	FBgn0264886	0.000982437	168	0.0103627	0.000518135	0.00103627
-	CG14454	FBgn0037177	0.00101233	169	0.0104244	0.000521219	0.00104244
Cytochrome P450 12a4	Cyp12a4	FBgn0038681	0.00101297	170	0.0104861	0.000524303	0.00104861
-	CG2617	FBgn0032877	0.00101885	171	0.0105477	0.000527387	0.00105477
-	CG7953	FBgn0028533	0.00103261	172	0.0106094	0.000530471	0.00106094
Prophenoloxidase 1	PPO1	FBgn0283437	0.00104347	173	0.0106711	0.000533555	0.00106711
-	CG10183	FBgn0039093	0.00104725	174	0.0107328	0.00053664	0.00107328
long non-coding RNA:CR44482	lncRNA:CR44482	FBgn0265675	0.0010637	175	0.0107945	0.000539724	0.00107945
Ionotropic receptor 10a	Ir10a	FBgn0083979	0.00107433	176	0.0108562	0.000542808	0.00108562
-	CG7231	FBgn0031968	0.00109007	177	0.0109178	0.000545892	0.00109178
-	CG15263	FBgn0028853	0.00109601	178	0.0109795	0.000548976	0.00109795
long non-coding RNA:CR45658	lncRNA:CR45658	FBgn0267218	0.0011016	179	0.0110412	0.00055206	0.00110412
-	CG15083	FBgn0034399	0.00111837	180	0.0111029	0.000555144	0.00111029

### Sheet: (B)FDR_LinexSex
Table S2. Differentially Expressed Genes. (A) FDR correction for pvalues due to Line; (B) FDR correction for pvalues due to LinexSex; (C) LS means of counts values for each of the 180 genes and 13 NTRs with FDR <0.1. White indicates genes FDR<0.05, grey indicates genes FDR<0.1 "i" is the rank order, "m" is the number of tests, "q=0.05" is 0.05*(i/m), "q=0.1" is 0.1*(i/m) (D) FDR correction for pv…
Gene_name	Gene_symbol	Flybase_id	rawP_linexsex	Rank	i/m	q=0.05	q=0.1
snoRNA:Or-aca5	snoRNA:Or-aca5	FBgn0086672	2.46722e-07	1	6.16827e-05	3.08414e-06	6.16827e-06
snoRNA:Psi28S-2949	snoRNA:Psi28S-2949	FBgn0082981	8.06394e-07	2	0.000123365	6.16827e-06	1.23365e-05
TweedleD	TwdlD	FBgn0039444	4.16065e-06	3	0.000185048	9.25241e-06	1.85048e-05
U snoRNA host gene 4	Uhg4	FBgn0083124	4.85754e-06	4	0.000246731	1.23365e-05	2.46731e-05
Lcp65Ag2	Lcp65Ag2	FBgn0020637	9.92319e-06	5	0.000308414	1.54207e-05	3.08414e-05
-	CG15022	FBgn0035547	1.11251e-05	6	0.000370096	1.85048e-05	3.70096e-05
Protoporphyrinogen oxidase	Ppox	FBgn0020018	1.74122e-05	7	0.000431779	2.15889e-05	4.31779e-05
snoRNA:Psi18S-1347b	snoRNA:Psi18S-1347b	FBgn0083053	2.40955e-05	8	0.000493462	2.46731e-05	4.93462e-05
long non-coding RNA:CR44091	lncRNA:CR44091	FBgn0264900	3.56603e-05	9	0.000555144	2.77572e-05	5.55144e-05
-	CG6788	FBgn0030880	4.93208e-05	10	0.000616827	3.08414e-05	6.16827e-05

### Sheet: (C)lsmeans
Table S2. Differentially Expressed Genes. (A) FDR correction for pvalues due to Line; (B) FDR correction for pvalues due to LinexSex; (C) LS means of counts values for each of the 180 genes and 13 NTRs with FDR <0.1. White indicates genes FDR<0.05, grey indicates genes FDR<0.1 "i" is the rank order, "m" is the number of tests, "q=0.05" is 0.05*(i/m), "q=0.1" is 0.1*(i/m) (D) FDR correction for pv…
Gene_name	Gene_symbol	Flybase_id	208-ΔA_Female	208-ΔA_Male	208-ΔF_Female	208-ΔF_Male	208-ΔG_Female	208-ΔG_Male	208wt_Female	208wt_Male
Cecropin A2	CecA2	FBgn0000277	30.0102	20.0816	31.2436	20.1042	10.7069	5.3614	7.8544	12.8483
Heat shock protein 23	Hsp23	FBgn0001224	50.595	105.578	43.1345	113.533	27.3265	56.2413	13.1598	48.9938
Jonah 44E	Jon44E	FBgn0001285	65.9171	47.6116	50.6877	34.8043	31.103	24.9182	106.247	43.2463
Larval cuticle protein 4	Lcp4	FBgn0002535	1.8465	1.8441	3.1461	2.1877	5.7713	13.5642	2.3245	1.7454
quail	qua	FBgn0003187	34.7632	74.7623	23.2969	47.0282	19.4726	31.4922	61.6153	59.6894
stripe	sr	FBgn0003499	16.5546	16.0064	19.5396	19.6916	20.781	22.1382	17.295	22.3824
Multi drug resistance 50	Mdr50	FBgn0010241	25.3589	22.4214	23.0082	21.3812	30.1461	28.0098	30.835	32.8681
Scavenger receptor class C, type I	Sr-CI	FBgn0014033	47.1727	36.4054	35.2748	27.8182	29.9299	26.9203	25.2676	20.0533
timeless	tim	FBgn0014396	60.0541	60.3443	51.1129	54.9382	35.3884	38.5397	28.469	32.6081
orthopedia	otp	FBgn0015524	4.8058	5.5195	6.2744	6.3206	12.0768	16.7209	7.1425	9.3143
-	CG2187	FBgn0017448	28.5907	30.0854	26.3596	26.7759	30.1432	38.9908	26.478	25.2725
Protoporphyrinogen oxidase	Ppox	FBgn0020018	21.5929	64.0026	22.3631	62.411	24.6874	44.4503	20.6912	36.0945
Lcp65Ag2	Lcp65Ag2	FBgn0020637	2.7885	4.0355	6.8115	1.8682	4.2423	7.0932	56.3172	1.5995
Lcp65Ac	Lcp65Ac	FBgn0020642	2.5903	3.018	4.7013	5.3986	6.9685	13.9112	11.7234	3.3816
-	CG8910	FBgn0025833	11.0617	13.6495	13.4752	15.8698	17.7736	23.9919	13.9857	17.4182
myo-inositol-1-phosphate synthase	Inos	FBgn0025885	134.431	136.929	95.1807	105.265	103.766	105.341	114.503	122.893
Turandot A	TotA	FBgn0028396	4517.74	9220.35	3061.32	4859.7	1499.85	3195.73	537.618	528.516
-	CG7953	FBgn0028533	126.837	102.502	99.1184	85.0892	78.1044	74.1885	155.621	111.564
-	CG15263	FBgn0028853	6.9407	31.0331	10.2971	35.7341	4.7652	12.6104	8.967	25.821
Hemolectin	Hml	FBgn0029167	56.9481	48.1084	41.3703	32.0562	26.8705	23.2577	33.2889	23.4897
-	CG15784	FBgn0029766	211.087	144.183	165.405	120.98	109.048	81.287	86.0332	71.099
fra mauro	frma	FBgn0029769	48.7979	37.9266	40.575	27.9641	19.2867	16.5528	22.9319	13.7133
-	CG6067	FBgn0029828	82.5834	87.4266	57.5472	54.8893	51.9784	49.0972	58.4396	50.7195
BLOC-1 related complex subunit 5	BORCS5	FBgn0030346	30.9052	33.2565	30.4374	32.8833	38.74	55.34	33.1598	24.0537
-	CG14408	FBgn0030581	45.5535	34.0694	39.896	34.706	46.8473	50.3482	41.6282	40.7339
-	CG9676	FBgn0030773	78.307	37.3067	44.4493	30.6604	48.8729	34.408	75.2367	53.5365
-	CG6788	FBgn0030880	0.3759	38.7015	1.7347	28.5662	3.0084	18.1863	0.7989	10.186
-	CG6023	FBgn0030912	15.1951	9.6834	17.2629	10.3443	23.0391	23.646	14.3099	13.2922
-	CG14190	FBgn0030979	4.1654	16.1577	6.7887	22.0317	17.4771	34.9154	6.5704	23.5352
narya	narya	FBgn0031018	239.03	259.28	59.8485	92.1859	40.6065	46.1593	295.178	322.12
Iris	Iris	FBgn0031305	45.4896	38.9636	30.0348	23.6885	27.1335	25.0593	34.9233	25.7743
Fidgetin	Fign	FBgn0031519	30.1295	37.2536	13.6332	11.2882	16.4254	14.4742	43.9192	46.4221
Cytochrome P450 28d2	Cyp28d2	FBgn0031688	4.9703	14.7007	4.8686	17.5851	6.5688	10.7381	4.0975	9.5986
Turandot M	TotM	FBgn0031701	1514.23	2419.48	749.388	992.501	394.573	729.877	62.5185	37.3144
-	CG9498	FBgn0031801	103.727	134.03	77.2748	90.3018	52.1391	55.6327	71.2127	81.5107
Neprilysin-like 5	Nepl5	FBgn0031808	58.4003	63.0022	31.4449	34.4389	45.3479	43.8787	124.003	121.075
-	CG7231	FBgn0031968	20.5325	17.0889	14.7731	12.2075	12.0159	11.0956	19.0374	13.1371
Lipase 4	Lip4	FBgn0032264	37.9208	32.6664	34.3736	33.7302	28.9529	29.0766	25.9278	26.5601
-	CG17108	FBgn0032285	3219.29	3892.11	2118.52	2253.79	1134.99	1576.83	1809.16	1608.09
-	CG2617	FBgn0032877	13.1601	10.0378	11.9345	10.8862	21.2933	27.4374	17.4954	14.0259
-	CG15233	FBgn0033076	8.5622	25.1464	7.3136	21.4058	2.5183	8.4486	8.0451	15.0861
-	CG17985	FBgn0033199	20.6427	15.3716	17.543	15.0399	23.5004	25.6146	20.831	16.5084
-	CG13749	FBgn0033353	56.123	103.389	44.1489	66.8342	25.5685	51.4801	18.2327	20.2666
Endoplasmic reticulum p60	ERp60	FBgn0033663	714.611	790.571	376.612	420.68	201.555	225.805	840.085	722.706
-	CG13159	FBgn0033721	2.7272	4.2023	5.733	4.0998	14.8297	11.9307	67.9903	5.2136
-	CG4716	FBgn0033820	1326.17	1446.37	869.72	913.066	507.87	582.465	677.634	709.08
-	CG6337	FBgn0033873	19.647	15.3822	17.016	13.8775	14.0008	14.5531	28.3691	19.3227
Activity-regulated cytoskeleton associated protein 1	Arc1	FBgn0033926	827.139	782.575	699.793	617.521	328.146	346.867	321.647	270.758
-	CR10102	FBgn0033927	90.4211	80.6603	77.5601	71.7224	43.279	40.2263	39.8171	32.8381
Growth-blocking peptide 2	Gbp2	FBgn0034200	84.922	83.4396	62.1738	65.6041	39.5625	45.6247	60.4673	54.3788
-	CG10953	FBgn0034204	2.5936	2.033	6.2429	5.0099	15.5172	16.7906	79.0067	8.5329
-	CG15096	FBgn0034394	224.072	191.569	116.823	120.3	83.1618	67.0258	127.789	126.185
-	CG15083	FBgn0034399	78.4967	52.9164	55.4472	48.2816	50.5575	42.8105	60.5958	44.3609
Diptericin B	DptB	FBgn0034407	188.788	19.8478	124.939	46.8778	61.1241	7.8342	50.6434	5.1228
-	CG15653	FBgn0034578	7.1588	5.7375	8.7763	7.5367	12.9695	16.022	9.9938	9.5277
-	CG4250	FBgn0034761	605.62	491.32	380.557	342.93	235.024	212.839	280.609	179.911
BLOC-1 related complex subunit 6	BORCS6	FBgn0035140	10.7137	16.2791	12.4904	19.6511	12.0326	19.5561	10.7263	12.078
-	CG13901	FBgn0035164	22.7205	120.044	23.2748	119.489	17.8237	69.7931	19.4001	38.5099
Cuticular protein 64Ac	Cpr64Ac	FBgn0035512	6.8298	8.0567	9.9029	6.0527	9.1194	17.2871	6.2785	4.3646
-	CG12607	FBgn0035545	5.5594	8.3813	6.8242	4.8081	4.5328	5.1098	16.1326	6.0795
-	CG15022	FBgn0035547	1.115	1.374	1.8514	2.2572	6.0291	5.3812	22.9681	2.3618
Charged multivesicular body protein 2b	CHMP2B	FBgn0035589	38.2757	31.1416	41.8413	34.9364	45.8099	54.5392	45.684	48.2125
-	CG7194	FBgn0035868	10.5241	9.1985	8.2128	8.4446	7.4367	7.8345	7.1116	6.6317
Dorsocross2	Doc2	FBgn0035956	1.4889	1.5347	1.7387	1.5163	2.0042	2.9809	1.681	1.2457
-	CG11570	FBgn0036230	2.3951	2.6864	2.7244	1.9667	3.9067	4.0184	2.9531	3.4854
Odorant receptor 71a	Or71a	FBgn0036474	6.4715	6.3517	5.1609	5.1192	3.1253	4.2792	3.9597	4.7683
-	CG13062	FBgn0036603	1.9933	4.7469	5.6391	7.0487	8.3284	11.2663	4.3464	6.0716
-	CG13026	FBgn0036656	15.3948	19.9279	9.2366	11.42	8.1747	9.2621	7.4394	8.5231
crimpy	cmpy	FBgn0037015	6.4158	6.2061	7.5827	7.3592	9.3039	11.7349	6.8001	8.5091
Cuticular protein 78Cc	Cpr78Cc	FBgn0037069	3.5524	7.3624	8.9666	12.5856	19.2833	26.2158	27.8831	16.1221
-	CG12971	FBgn0037078	2.839	3.1234	4.3745	3.9303	7.9132	11.2535	5.2936	4.8549
-	CG14454	FBgn0037177	1.4098	1.8855	4.7073	3.1682	8.1212	12.1782	6.4423	2.2985
-	CG11367	FBgn0037185	11.6072	9.0363	12.7725	10.0772	16.9195	15.1137	13.9555	13.1501
-	CG14661	FBgn0037288	267.823	178.989	171.434	112.572	90.2902	63.6896	163.401	103.538
pasang lhamu	plh	FBgn0037292	108.678	126.66	77.0552	80.3533	47.0649	56.0056	79.9045	72.3562
-	CG11459	FBgn0037396	81.5286	135.827	93.7968	106.869	59.3558	82.192	27.9072	19.5633
-	CG10903	FBgn0037543	10.2222	4.2673	5.1085	5.0242	3.1513	3.5794	5.9574	3.6284
-	CG6834	FBgn0037935	2.3868	2.1371	3.8355	2.9495	10.3358	14.4279	3.7895	4.1209
Glutathione S transferase D9	GstD9	FBgn0038020	53.6114	78.8211	46.9731	75.6402	40.8106	56.7639	40.3831	61.3779
UDP-glycosyltransferase family 37 member A2	Ugt37A2	FBgn0038082	35.7397	34.1113	31.3636	31.5666	30.0026	33.5614	65.1043	54.1639
Kinesin family member 19A	Kif19A	FBgn0038205	4.1038	4.0736	5.5102	5.3797	12.6857	17.0263	6.2425	7.3458
Serpin 88Eb	Spn88Eb	FBgn0038299	34.8192	31.248	30.8815	32.6462	28.7397	28.8054	20.0771	22.6758
Shal Interactor of Di-Leucine Motif	SIDL	FBgn0038303	19.3457	12.4397	14.2805	10.4219	13.5246	11.755	17.6995	10.5906
Ammonium transporter	Amt	FBgn0038309	5.4609	3.7445	8.6011	5.9055	22.2311	25.7016	8.3985	10.0381
Aldehyde oxidase 2	AOX2	FBgn0038348	1.7962	1.7026	3.6308	2.8463	8.7784	14.3503	3.3348	3.3885
-	CG7142	FBgn0038595	12.0309	10.7003	12.3685	10.3373	17.1675	18.0467	13.9628	12.628
N-sulfoglucosamine sulfohydrolase	Sgsh	FBgn0038660	5.5317	5.8689	7.1484	6.0385	13.7099	21.1151	7.8227	8.4834
Cytochrome P450 12a5	Cyp12a5	FBgn0038680	41.7245	42.0752	26.9828	27.283	25.8575	24.2073	70.3811	57.9
Cytochrome P450 12a4	Cyp12a4	FBgn0038681	78.9842	79.278	63.6181	62.9125	62.1937	61.4257	92.4236	83.5641
-	CG5391	FBgn0038943	4.9158	12.8172	4.147	13.9016	4.7032	9.1793	2.8607	5.5368
-	CG13857	FBgn0038958	1.3568	1.6154	1.9283	2.5488	2.4914	3.9917	1.4628	2.0717
-	CG10183	FBgn0039093	0.2804	0.4069	0.9228	0.7346	1.3786	1.8616	0.724	0.6085
-	CG13622	FBgn0039202	4.107	2.7539	4.6809	3.4852	10.2064	19.4943	5.7908	4.0645
-	CG10425	FBgn0039304	32.5108	22.2494	21.8677	18.624	15.9899	14.1062	27.4368	18.1733
TweedleM	TwdlM	FBgn0039434	5.277	4.0699	9.1123	5.7226	21.2091	40.3885	48.8465	7.0566
TweedleD	TwdlD	FBgn0039444	1.4091	1.3117	2.6259	1.6947	5.1022	5.1444	24.3499	2.6609
-	CG11470	FBgn0039671	2.2078	1.3946	2.3506	2.0315	3.8516	6.3789	3.5903	1.9246
-	CG15522	FBgn0039723	6.7044	6.1253	7.7822	6.7702	17.1197	32.8817	8.001	8.2689
Lysyl oxidase-like 1	Loxl1	FBgn0039848	1.9241	2.0339	2.7663	2.1024	5.8876	6.38	2.2804	3.5875
pontin	pont	FBgn0040078	93.1247	89.0835	69.5536	91.791	55.5521	65.9433	56.0564	52.7038
-	CG14624	FBgn0040357	1.2833	1.731	2.6153	1.7124	4.3538	4.6691	2.6426	1.3051
-	CG11741	FBgn0040531	14.7898	7.883	5.7193	3.2121	6.1026	4.6247	10.0011	3.4684
Bomanin Tailed 2	BomT2	FBgn0040735	320.992	289.666	188.41	212.482	104.387	110.855	193.009	107.486
-	CG13066	FBgn0040797	2.2839	1.243	2.4975	2.1949	2.4174	6.1274	11.8765	1.9483
Thioester-containing protein 2	Tep2	FBgn0041182	110.211	95.551	84.3726	80.7482	51.36	48.1611	44.2341	39.4153
-	CG18530	FBgn0042207	1.3525	2.3304	2.9058	2.9114	4.9206	7.3278	1.8377	3.3993
Insulin-like peptide 6	Ilp6	FBgn0044047	46.3476	40.8768	32.2316	31.2936	26.1748	26.7494	24.9791	22.6036
Turandot X	TotX	FBgn0044810	629.771	1124.98	347.183	630.207	232.352	434.296	79.0856	97.6269
Turandot C	TotC	FBgn0044812	4782.92	8631.03	3536.22	4439.76	1774.32	3131.36	918.384	581.264
-	CG30095	FBgn0050095	1.0384	0.8319	0.7893	0.966	2.9162	3.2876	1.4088	0.7018
-	CG30274	FBgn0050274	1.3381	1.372	2.042	1.9277	4.3312	4.6544	1.9245	2.135
Intraflagellar transport 20	IFT20	FBgn0050441	2.7159	1.8494	1.1799	0.3042	2.3361	2.9739	0.7407	0.2871
-	CG30457	FBgn0050457	2.8209	3.0933	4.5507	4.376	9.6317	10.4786	54.3023	5.584
-	CG31038	FBgn0051038	29.678	34.2483	30.7215	34.6909	36.5161	41.9106	32.1371	36.2853
transfer RNA:Threonine-CGT 1-3	tRNA:Thr-CGT-1-3	FBgn0051333	7.15	9.5508	40.8103	26.7511	50.4712	70.652	19.1816	15.0342
-	CG31463	FBgn0051463	12.8602	8.5678	10.7052	6.678	9.8425	8.7368	16.2612	13.5654
-	CG31777	FBgn0051777	92.089	65.9785	74.35	53.4136	40.8375	40.2206	60.8425	37.6096
-	CG31810	FBgn0051810	3.3305	1.6594	2.3195	2.0152	6.1311	9.1265	2.5473	2.7308
-	CG32204	FBgn0052204	5.3119	8.5735	8.0689	9.126	9.1402	13.8644	7.2259	10.0275
-	CG32695	FBgn0052695	31.0112	19.327	16.2475	13.8736	14.9387	14.4976	20.1098	14.2276
-	CG33269	FBgn0053269	0.5923	2.8243	0.7601	2.3356	1.8654	1.9765	4.4031	2.9325
unpaired 3	upd3	FBgn0053542	6.5855	4.2852	8.5647	5.2847	17.0007	27.1232	8.5794	8.2441
-	CG33926	FBgn0053926	18.5694	22.3612	106.674	67.5956	90.8832	78.2157	90.3029	51.1457
meep	meep	FBgn0063667	3.5715	3.1933	5.7533	4.2544	9.1507	10.5664	4.1291	5
snoRNA:Psi28S-3316c	snoRNA:Psi28S-3316c	FBgn0082970	6.8173	4.1977	1.9961	2.0795	0.8346	0.3699	8.8574	3.7268
snoRNA:Psi28S-2949	snoRNA:Psi28S-2949	FBgn0082981	1.5285	0.2763	0.7021	1.1002	0.3013	0.9468	29.851	2.4677
snoRNA:Psi18S-1347b	snoRNA:Psi18S-1347b	FBgn0083053	6.9178	12.4598	10.3168	6.9484	6.2368	2.5336	19.1134	6.2835
U snoRNA host gene 4	Uhg4	FBgn0083124	1.889	3.1907	2.221	2.5201	1.2535	1.0801	25.2553	5.5903
Ionotropic receptor 10a	Ir10a	FBgn0083979	1.0823	1.1583	1.9705	1.2766	3.8282	5.4888	2.4662	1.7532
-	CG34180	FBgn0085209	39.3019	48.4198	20.2733	30.0806	20.177	29.9809	21.4044	31.9304
-	CG34442	FBgn0085471	0.9918	0.6455	1.7283	1.1261	3.8003	5.0071	1.0301	1.3625
-	CR41379	FBgn0085784	5.0935	3.0509	7.0223	3.9481	21.7132	33.2294	10.545	7.8498
-	snoRNA:Me28S-A771	FBgn0086067	22.2549	4.2924	4.0493	3.0168	3.3483	0	3.5595	1.5089
snoRNA:Or-aca5	snoRNA:Or-aca5	FBgn0086672	2.6439	3.6295	1.1906	2.799	10.1918	1.1353	1456.76	371.312
apolipophorin	apolpp	FBgn0087002	671.921	691.915	378.847	364.194	235.616	225.085	247.728	192.143
-	CG42249	FBgn0259101	52.0888	34.931	37.0804	24.5538	34.7931	30.6865	51.5357	34.0238
Ionotropic receptor 60d	Ir60d	FBgn0259187	0.6509	0.5224	1.9518	1.517	2.0611	3.7108	1.6441	0.8204
-	CG42369	FBgn0259715	133.909	142.924	100.943	95.3012	89.4338	87.5172	104.455	107.208
-	CG43109	FBgn0262569	4.9345	7.8128	4.3302	4.4603	2.3202	3.0654	2.4678	1.5176
Mtk-like	Mtkl	FBgn0262881	39.6434	17.422	29.6008	14.7429	15.0564	5.4294	15.4672	5.9129
long non-coding RNA:CR43409	lncRNA:CR43409	FBgn0263328	0.7163	1.7809	1.9643	1.9779	3.6063	7.2027	1.2981	3.2542
long non-coding RNA:CR43411	lncRNA:CR43411	FBgn0263330	14.0714	13.1521	10.5578	11	4.3659	6.452	11.7128	9.3814
long non-coding RNA:CR43622	lncRNA:CR43622	FBgn0263613	0.6561	0.9604	1.6505	1.4582	3.9676	3.7882	1.3999	3.4087
long non-coding RNA:CR43686	lncRNA:CR43686	FBgn0263769	12.6448	8.2926	20.983	16.0989	27.0474	36.2509	14.6804	8.9855
antisense RNA:CR44030	asRNA:CR44030	FBgn0264822	2.8869	3.3067	2.065	2.4839	0.4554	0.9546	0.6391	0.3404
long non-coding RNA:CR44077	lncRNA:CR44077	FBgn0264886	0.7365	0.3708	1.5396	1.077	2.8356	3.1616	0.9117	0.5135
long non-coding RNA:CR44091	lncRNA:CR44091	FBgn0264900	0	2.169	0.4504	1.6068	0.6651	1.1824	0.3219	5.3012
long non-coding RNA:CR44447	lncRNA:CR44447	FBgn0265640	1.0285	1.9991	3.495	2.8629	8.8351	9.7461	2.6505	3.5852
long non-coding RNA:CR44482	lncRNA:CR44482	FBgn0265675	0.3858	1.2642	1.8799	4.1736	3.4205	5.7533	1.29	1.3178
long non-coding RNA:CR44536	lncRNA:CR44536	FBgn0265729	1.3032	1.4824	3.5077	2.1171	7.5757	8.9387	2.2617	2.6302
long non-coding RNA:CR44561	lncRNA:CR44561	FBgn0265754	0.8695	4.2493	1.7975	6.7878	1.2782	5.1773	0.7333	3.4584
long non-coding RNA:CR44597	lncRNA:CR44597	FBgn0265808	2.5796	6.5815	6.7346	9.5398	14.7102	20.5973	5.6945	24.717
long non-coding RNA:CR44918	lncRNA:CR44918	FBgn0266223	0.5165	1.0937	1.8403	2.5854	2.3544	3.1266	1.0893	2.3033
long non-coding RNA:CR45003	lncRNA:CR45003	FBgn0266355	9.1363	7.3375	6.0808	8.2664	3.3849	3.3168	4.2139	5.1286
long non-coding RNA:CR45036	lncRNA:CR45036	FBgn0266396	3.9009	3.5691	4.9405	1.7903	2.4889	1.037	2.0186	1.507
long non-coding RNA:CR45052	lncRNA:CR45052	FBgn0266412	1.778	1.8245	2.8621	1.5484	7.7223	13.7846	3.5138	3.0806
long non-coding RNA:CR45183	lncRNA:CR45183	FBgn0266693	4.0355	6.6425	3.9311	5.2428	8.9332	12.3714	4.9432	5.0129
antisense RNA:CR45271	asRNA:CR45271	FBgn0266809	0.0258	0.1254	0.2155	0.2062	0.8793	0.9237	0.1873	0.239
long non-coding RNA:CR45301	lncRNA:CR45301	FBgn0266839	0.7922	6.0377	0.9446	2.9404	1.1611	1.801	0.232	1.9913
long non-coding RNA:CR45349	lncRNA:CR45349	FBgn0266888	1.8559	4.325	5.3736	10.0557	8.4119	16.8134	3.6348	11.0472
long non-coding RNA:CR45410	lncRNA:CR45410	FBgn0266959	3.9539	2.3811	7.5766	4.5725	20.2821	28.2849	7.2275	10.3479
long non-coding RNA:CR45419	lncRNA:CR45419	FBgn0266968	1.4648	2.7756	2.1722	4.2666	6.2088	9.7664	2.1967	10.909
-	CG45492	FBgn0267048	0	2.1904	0.0879	3.6191	0	1.0642	0	2.0635
antisense RNA:CR45528	asRNA:CR45528	FBgn0267084	0.871	0.8986	1.1083	0.9891	2.5956	2.8727	1.3005	1.2946
long non-coding RNA:CR45540	lncRNA:CR45540	FBgn0267100	1.3091	0.8578	1.1614	2.2557	4.4762	4.44	2.8721	2.3899
long non-coding RNA:CR45541	lncRNA:CR45541	FBgn0267101	1.9897	1.4544	3.3677	1.7835	5.301	9.0825	0.6721	1.2522
long non-coding RNA:CR45576	lncRNA:CR45576	FBgn0267136	1.3838	1.5026	3.0218	2.7626	7.7237	12.7025	2.8658	4.9857
long non-coding RNA:CR45658	lncRNA:CR45658	FBgn0267218	0.8886	0.9773	2.4821	2.3481	3.4886	5.7534	1.5848	1.2115
long non-coding RNA:CR45719	lncRNA:CR45719	FBgn0267283	2.4221	0.0516	0.4575	0.4089	0.2662	0.287	0.1533	0.2076
long non-coding RNA:CR45750	lncRNA:CR45750	FBgn0267314	0.1534	0.9253	1.1157	0.6913	2.4082	3.363	0.9213	0.816
5.8S ribosomal RNA pseudogene:CR45849	5.8SrRNA-Psi:CR45849	FBgn0267509	4.7694	2.9719	2.2248	1.2443	6.1609	46.3123	4.1578	1.4353
long non-coding RNA:CR45940	lncRNA:CR45940	FBgn0267602	4.2683	8.0885	8.4004	8.2284	14.69	14.9557	7.4057	9.035
long non-coding RNA:CR45959	lncRNA:CR45959	FBgn0267621	6.6005	5.535	8.5579	10.3356	14.7786	18.5146	7.1578	16.4404
-	CG46026	FBgn0267690	0.8775	0.719	1.5198	0.8479	1.705	3.2935	0.9104	0.5477
long non-coding RNA:CR46046	lncRNA:CR46046	FBgn0267713	1.7169	3.8801	4.0494	7.7911	8.2332	12.4914	2.3251	5.9502
long non-coding RNA:CR46087	lncRNA:CR46087	FBgn0267756	0.7263	1.1041	0.583	1.4896	1.078	3.2632	1.3378	3.2105
-	CR46150	FBgn0267862	0.2396	2.152	1.1345	2.1675	1.1736	2.4791	0.4198	1.0009
-	CR46185	FBgn0267897	0.1089	0.6225	0.1928	0.2754	0.2081	1.8525	0.749	0.5576
Prophenoloxidase 1	PPO1	FBgn0283437	5.1114	5.9606	7.4941	5.6452	12.8526	16.9634	8.2163	7.2386
Inositol 1,4,5-triphosphate kinase 2	IP3K2	FBgn0283680	18.7723	16.9719	18.1038	16.5974	20.0914	22.4041	21.3078	24.0321
		XLOC_001814	81.4439	148.951	49.5046	42.745	30.5651	21.1044	268.704	180.924
		XLOC_003275	19.6214	21.5592	4.38012	4.89743	3.19789	5.2343	4.95963	2.19152
		XLOC_003287	4.3575	3.0505	0.306269	2.51899	1.1038	0.63347	0.270446	0.277317
		XLOC_005111	2.74493	7.06305	11.1846	9.02514	11.0281	17.7979	6.4797	3.8133
		XLOC_007609	45.8662	38.1986	14.1455	14.6038	6.11039	5.33047	5.4442	14.194
		XLOC_007834	35.7491	27.3675	67.2569	53.8867	122.105	115.192	627.354	74.9501
		XLOC_012891	31.6066	29.1486	40.2127	16.1486	18.3295	21.0936	396.86	11.9049
		XLOC_017015	17.3697	3.79349	5.13013	0.496068	0.351365	3.03577	0.948293	3.39904
		XLOC_017275	13.5091	8.37128	20.5953	19.9794	38.7493	33.3897	20.8585	28.788
		XLOC_017947	24.7386	18.3488	6.21682	3.55653	1.68754	3.80924	5.94029	4.5346
		XLOC_018452	0.343267	12.5169	2.06469	4.47905	1.1608	3.48313	2.71081	1.57378
		XLOC_022270	1.78381	15.0526	29.3374	21.9136	13.8439	25.1684	5.58515	6.2076
		XLOC_031339	9.08809	11.1437	3.86182	1.06262	1.71297	1.6724	3.95587	1.71447

### Sheet: (D)NTRs
Table S2. Differentially Expressed Genes. (A) FDR correction for pvalues due to Line; (B) FDR correction for pvalues due to LinexSex; (C) LS means of counts values for each of the 180 genes and 13 NTRs with FDR <0.1. White indicates genes FDR<0.05, grey indicates genes FDR<0.1 "i" is the rank order, "m" is the number of tests, "q=0.05" is 0.05*(i/m), "q=0.1" is 0.1*(i/m) (D) FDR correction for pv…
NTR_ID	rawP_line	FDR_line	rawP_linexsex	FDR_linexsex
XLOC_007834	3.75e-06	0.0351824	6.25e-06	0.0580286
XLOC_017947	3.79e-06	0.0351824	0.0970895	0.999965
XLOC_012891	7.14e-06	0.0441921	4.64e-06	0.0580286
XLOC_031339	1.27e-05	0.0590486	0.0451974	0.999965
XLOC_017015	4.14e-05	0.0852074	8.17e-05	0.233691
XLOC_001814	4.63e-05	0.0852074	0.0358952	0.999965
XLOC_003287	3.48e-05	0.0852074	0.00417876	0.999965
XLOC_005111	2.6e-05	0.0852074	0.00261216	0.999965
XLOC_007609	3.64e-05	0.0852074	0.246516	0.999965
XLOC_017275	5.04e-05	0.0852074	0.0810643	0.999965
XLOC_022270	3.82e-05	0.0852074	0.00357522	0.999965
XLOC_003275	6.42e-05	0.0994265	0.611832	0.999965
XLOC_018452			1.35e-05	0.083757
