## Supplemental Table 5 for "Pleiotropic fitness effects of the lncRNA *Uhg4* in *Drosophila melanogaster*"

### Sheet: 20genesNTRs+1degreeneighbors
Table S5. Gene Lists.
Flybase_ID	Gene_name	Gene_symbol
FBgn0031808	Neprilysin-like 5	Nepl5
FBgn0004687	Myosin light chain cytoplasmic	Mlc-c
FBgn0261793	TATA box binding protein-related factor 2	Trf2
FBgn0003721	Tropomyosin 1	Tm1
FBgn0037396	-	CG11459
FBgn0287873	zipper	zip
FBgn0001257	Ecdysone-inducible gene L2	ImpL2
FBgn0038279	Secreted decoy of InR	Sdr
FBgn0262432	mir-8 stem loop	mir-8
FBgn0262473	Toll	Tl
FBgn0034085	Protein tyrosine phosphatase 52F	Ptp52F
FBgn0044047	Insulin-like peptide 6	Ilp6
FBgn0035547	-	CG15022

### Sheet: 193genesNTRs+1degneighbors_full
Table S5. Gene Lists.
Flybase_ID	Gene_name	Gene_symbol
FBgn0261793	TATA box binding protein-related factor 2	Trf2
FBgn0021814	Vacuolar protein sorting 28	Vps28
FBgn0005655	Proliferating cell nuclear antigen	PCNA
FBgn0031968	-	CG7231
FBgn0030812	wacky	wcy
FBgn0000259	Casein kinase II beta subunit	CkIIbeta
FBgn0035997	pleiohomeotic like	phol
FBgn0036771	WD repeat domain 92	Wdr92
FBgn0001128	Glycerol-3-phosphate dehydrogenase 1	Gpdh1
FBgn0031459	histidine triad nucleotide binding protein 1	HINT1
FBgn0286818	Protein disulfide isomerase	Pdi
FBgn0266449	Kruppel homolog 2	Kr-h2
FBgn0036818	-	CG14074
FBgn0004045	Yolk protein 1	Yp1
FBgn0010288	Ubiquitin carboxy-terminal hydrolase	Uch
FBgn0002775	male-specific lethal 3	msl-3
FBgn0266076	mir-276a stem loop	mir-276a
FBgn0026415	Imaginal disc growth factor 4	Idgf4
FBgn0041182	Thioester-containing protein 2	Tep2
FBgn0000308	chickadee	chic
FBgn0044047	Insulin-like peptide 6	Ilp6
FBgn0031455	SNAP associated protein	Snapin
FBgn0032264	Lipase 4	Lip4
FBgn0000212	brahma	brm
FBgn0036059	nudE	nudE
FBgn0005278	S-adenosylmethionine Synthetase	Sam-S
FBgn0261850	Xeroderma pigmentosum D	Xpd
FBgn0285925	Fasciclin 1	Fas1
FBgn0283469	Vacuolar protein sorting 4	Vps4
FBgn0031663	-	CG8891
FBgn0260859	Blocked early in transport 3	Bet3
FBgn0260861	TRAPP subunit 23	Trs23
FBgn0031039	Shawn	Shawn
FBgn0011481	Sequence-specific single-stranded DNA-binding protein	Ssdp
FBgn0001225	Heat shock protein 26	Hsp26
FBgn0061200	Nucleoporin 153kD	Nup153
FBgn0015521	Ribosomal protein S21	RpS21
FBgn0038524	slalom	sll
FBgn0030813	-	CG4949
FBgn0015283	Regulatory particle non-ATPase 10	Rpn10
FBgn0002413	discs overgrown	dco
FBgn0033679	-	CG8888
FBgn0038197	forkhead box, sub-group O	foxo
FBgn0027508	tankyrase	Tnks
FBgn0030347	-	CG15739
FBgn0260439	Protein phosphatase 2A at 29B	Pp2A-29B
FBgn0037935	-	CG6834
FBgn0033527	-	CG11777
FBgn0024249	cousin of atonal	cato
FBgn0260860	Blocked early in transport 5	Bet5
FBgn0024238	Fimbrin	Fim
FBgn0003187	quail	qua
FBgn0036290	-	CG10638
FBgn0265271	-	CG14717
FBgn0034816	-	CG3085
FBgn0014179	glial cells missing	gcm
FBgn0053542	unpaired 3	upd3
FBgn0022739	btl::Egfr	btl::Egfr
FBgn0036016	-	CG3306
FBgn0283680	Inositol 1,4,5-triphosphate kinase 2	IP3K2
FBgn0036030	Phosphoribosyl pyrophosphate synthetase	Prps
FBgn0042127	-	CG18789
FBgn0011817	nemo	nmo
FBgn0000559	eukaryotic translation elongation factor 2	eEF2
FBgn0027950	Methyl-CpG binding domain protein-like	MBD-like
FBgn0001226	Heat shock protein 27	Hsp27
FBgn0052313	-	CG32313
FBgn0026083	twenty-four	tyf
FBgn0259214	plasma membrane calcium ATPase	PMCA
FBgn0027066	Eb1	Eb1
FBgn0035499	Chd64	Chd64
FBgn0022349	-	CG1910
FBgn0029824	-	CG3726
FBgn0010097	gamma-Tubulin at 37C	gammaTub37C
FBgn0014018	Relish	Rel
FBgn0003892	patched	ptc
FBgn0035850	Autophagy-related 18a	Atg18a
FBgn0000405	Cyclin B	CycB
FBgn0027378	MORF-related gene 15	MRG15
FBgn0038975	Neurexin 1	Nrx-1
FBgn0003499	stripe	sr
FBgn0264492	casein kinase IIalpha	CkIIalpha
FBgn0001258	Lactate dehydrogenase	Ldh
FBgn0024889	karyopherin alpha1	Kap-alpha1
FBgn0003720	tailless	tll
FBgn0039654	Bromodomain containing 8	Brd8
FBgn0004795	retained	retn
FBgn0035189	-	CG9119
FBgn0053080	-	CG33080
FBgn0063667	meep	meep
FBgn0036537	-	CG18081
FBgn0035438	PHGPx	PHGPx
FBgn0038787	-	CG4360
FBgn0031093	-	CG9581
FBgn0011648	Mothers against dpp	Mad
FBgn0034200	Growth-blocking peptide 2	Gbp2
FBgn0260945	Autophagy-related 1	Atg1
FBgn0015222	Ferritin 1 heavy chain homologue	Fer1HCH
FBgn0043903	domeless	dome
FBgn0014396	timeless	tim
FBgn0033268	Odorant-binding protein 44a	Obp44a
FBgn0010341	Cdc42	Cdc42
FBgn0021796	Target of rapamycin	Tor
FBgn0037177	-	CG14454
FBgn0005198	gigas	gig
FBgn0037231	Vacuolar protein sorting 24	Vps24
FBgn0035904	Glutathione S transferase O3	GstO3
FBgn0086656	shrub	shrb
FBgn0004892	sister of odd and bowl	sob
FBgn0026317	Tsc1	Tsc1
FBgn0033926	Activity-regulated cytoskeleton associated protein 1	Arc1
FBgn0015279	Phosphatidylinositol 3-kinase 92E	Pi3K92E
FBgn0000611	extradenticle	exd
FBgn0030362	regucalcin	regucalcin
FBgn0015570	alpha-Esterase-2	alpha-Est2
FBgn0004654	Phosphogluconate dehydrogenase	Pgd
FBgn0014868	Oligosaccharyltransferase 48kD subunit	Ost48
FBgn0001257	Ecdysone-inducible gene L2	ImpL2
FBgn0031549	Spindly	Spindly
FBgn0283437	Prophenoloxidase 1	PPO1
FBgn0010602	lesswright	lwr
FBgn0004110	tinman	tin
FBgn0005660	Ets at 21C	Ets21C
FBgn0261963	midline	mid
FBgn0285947	Ribosomal protein S10b	RpS10b
FBgn0003205	Ras oncogene at 85D	Ras85D
FBgn0026379	Phosphatase and tensin homolog	Pten
FBgn0259785	putzig	pzg
FBgn0041604	dally-like	dlp
FBgn0036291	-	CG10681
FBgn0002534	Larval cuticle protein 3	Lcp3
FBgn0002535	Larval cuticle protein 4	Lcp4
FBgn0037377	-	CG1218
FBgn0285937	Rab1	Rab1
FBgn0000055	Alcohol dehydrogenase	Adh
FBgn0037607	-	CG8036
FBgn0000406	Cytochrome b5-related	Cyt-b5-r
FBgn0026080	Tat interactive protein 60kDa	Tip60
FBgn0004363	porin	porin
FBgn0035811	Medium-chain acyl-CoA dehydrogenase	Mcad
FBgn0010213	Superoxide dismutase 2 (Mn)	Sod2
FBgn0039723	-	CG15522
FBgn0037696	Glutathione S transferase Z1	GstZ1
FBgn0036924	hale-bopp	hale
FBgn0021874	Notchless	Nle
FBgn0266724	TRAPP subunit 20	Trs20
FBgn0004838	Heterogeneous nuclear ribonucleoprotein at 27C	Hrb27C
FBgn0264491	held out wings	how
FBgn0262432	mir-8 stem loop	mir-8
FBgn0034614	-	CG9752
FBgn0032505	-	CG16826
FBgn0025716	Brahma associated protein 55kD	Bap55
FBgn0034537	DNA methyltransferase 1 associated protein 1	DMAP1
FBgn0034753	-	CG2852
FBgn0053113	Reticulon-like1	Rtnl1
FBgn0285952	eukaryotic translation elongation factor 5	eEF5
FBgn0037050	Islet cell autoantigen 69 kDa	ICA69
FBgn0017590	klingon	klg
FBgn0034282	Mapmodulin	Mapmodulin
FBgn0260657	-	CG42540
FBgn0000404	Cyclin A	CycA
FBgn0010038	Glutathione S transferase D2	GstD2
FBgn0010040	Glutathione S transferase D4	GstD4
FBgn0263107	bereft	mir-bft
FBgn0262029	dachs	d
FBgn0284247	dachsous	ds
FBgn0029167	Hemolectin	Hml
FBgn0021765	scully	scu
FBgn0033203	-	CG2070
FBgn0021872	X box binding protein-1	Xbp1
FBgn0267330	KDEL receptor	KdelR
FBgn0016075	viking	vkg
FBgn0284084	wingless	wg
FBgn0028515	Endonuclease G inhibitor	EndoGI
FBgn0030945	Inhibitor of growth family, member 3	Ing3
FBgn0052846	-	CG32846
FBgn0262656	Myc	Myc
FBgn0040309	thioredoxin peroxidase 1	Jafrac1
FBgn0000024	Acetylcholine esterase	Ace
FBgn0086904	Nascent polypeptide associated complex protein alpha subunit	Nacalpha
FBgn0003079	Raf oncogene	Raf
FBgn0260642	Antennapedia	Antp
FBgn0025776	intermediate neuroblasts defective	ind
FBgn0032078	Core 1 Galactosyltransferase A	C1GalTA
FBgn0015239	Hormone-receptor-like in 78	Hr78
FBgn0000629	Enhancer of zeste	E(z)
FBgn0030992	-	CG33253
FBgn0000084	Annexin B10	AnxB10
FBgn0037728	p23	p23
FBgn0001149	Glutathione S transferase D1	GstD1
FBgn0039044	p53	p53
FBgn0042206	Glutathione S transferase D10	GstD10
FBgn0003371	shaggy	sgg
FBgn0039682	Odorant-binding protein 99c	Obp99c
FBgn0000150	abnormal wing discs	awd
FBgn0262447	mir-14 stem loop	mir-14
FBgn0286070	connector enhancer of ksr	cnk
FBgn0000463|FBgn0011725	Delta|twin	Dl|twin
FBgn0003721	Tropomyosin 1	Tm1
FBgn0037396	-	CG11459
FBgn0286784	Transitional endoplasmic reticulum 94	TER94
FBgn0033928	Arc2	Arc2
FBgn0035624	Esa1-associated factor 6	Eaf6
FBgn0000617	TBP-associated factor 9	Taf9
FBgn0022893	Decondensation factor 31	Df31
FBgn0031995	-	CG8475
FBgn0087002	apolipophorin	apolpp
FBgn0261564	Receptor expression enhancing protein A	ReepA
FBgn0031375|FBgn0015524|FBgn0003720	earmuff|orthopedia|tailless	erm|otp|tll
FBgn0032444	Chaperonin containing TCP1 subunit 4	CCT4
FBgn0032198	eukaryotic translation elongation factor 1 delta	eEF1delta
FBgn0034085	Protein tyrosine phosphatase 52F	Ptp52F
FBgn0035547	-	CG15022
FBgn0003117|FBgn0004110	pannier|tinman	pnr|tin
FBgn0031688	Cytochrome P450 28d2	Cyp28d2
FBgn0000116	Arginine kinase 1	Argk1
FBgn0010416	TH1	TH1
FBgn0003117	pannier	pnr
FBgn0020497	embargoed	emb
FBgn0283681	Threonyl-carbamoyl synthesis 3	Tcs3
FBgn0037930	-	CG14715
FBgn0002521	pleiohomeotic	pho
FBgn0025700	-	CG5885
FBgn0262559	Malate dehydrogenase 2	Mdh2
FBgn0016917	Signal-transducer and activator of transcription protein at 92E	Stat92E
FBgn0003339	Sex combs reduced	Scr
FBgn0032456	Multidrug-Resistance like Protein 1	MRP
FBgn0000579	Enolase	Eno
FBgn0004698	Xeroderma pigmentosum, complementation group C	Xpc
FBgn0010333	Rac1	Rac1
FBgn0052549	5' nucleotidase B	Nt5b
FBgn0035786	Tetraspanin 66A	Tsp66A
FBgn0036740	Vacuolar protein sorting 60	Vps60
FBgn0026058	Ods-site homeobox	OdsH
FBgn0015544	spaghetti	spag
FBgn0064237	Imaginal disc growth factor 5	Idgf5
FBgn0038299	Serpin 88Eb	Spn88Eb
FBgn0001197	Histone H2A variant	His2Av
FBgn0032321	YL-1	YL-1
FBgn0011695	Ejaculatory bulb protein III	EbpIII
FBgn0031057	Ubiquilin	Ubqn
FBgn0031006	rapamycin-insensitive companion of Tor	rictor
FBgn0033341	MRG/MORF4L binding protein	MrgBP
FBgn0040078	pontin	pont
FBgn0010531	Copper chaperone for superoxide dismutase	Ccs
FBgn0050489	Cytochrome P450 12d1 proximal	Cyp12d1-p
FBgn0033205	-	CG2064
FBgn0033199	-	CG17985
FBgn0036101	Ninjurin A	NijA
FBgn0030925	Hayan	Hayan
FBgn0262381	mir-276b stem loop	mir-276b
FBgn0031453	Bacchus	Bacc
FBgn0033879	Enoyl-CoA hydratase, short chain 1	Echs1
FBgn0041184	Suppressor of cytokine signaling at 36E	Socs36E
FBgn0004647	Notch	N
FBgn0036512	-	CG16979
FBgn0039296	Sil1 nucleotide exchange factor	Sil1
FBgn0037913	fatty acid binding protein	fabp
FBgn0263006	Sarco/endoplasmic reticulum Ca(2+)-ATPase	SERCA
FBgn0250814	Ubiquinol-cytochrome c reductase core protein 2	UQCR-C2
FBgn0267828	Fatty acid transport protein 1	Fatp1
FBgn0020496|FBgn0033483	C-terminal Binding Protein|eiger	CtBP|egr
FBgn0024734	PRL-1 phosphatase	PRL-1
FBgn0033518	Peroxiredoxin 2540-2	Prx2540-2
FBgn0020251	sulfateless	sfl
FBgn0030086	Chaperonin containing TCP1 subunit 2	CCT2
FBgn0263930	division abnormally delayed	dally
FBgn0039461	-	CG5500
FBgn0051343	-	CG31343
FBgn0033566	-	CG18004
FBgn0051848	-	CG31848
FBgn0039504	-	CG14260
FBgn0038681	Cytochrome P450 12a4	Cyp12a4
FBgn0027338	karyopherin alpha3	Kap-alpha3
FBgn0039562	Glycoprotein 93	Gp93
FBgn0011754	Phosphorylase kinase gamma	PhKgamma
FBgn0030087	-	CG7766
FBgn0043458	-	CG12084
FBgn0015379	dodo	dod
FBgn0042125	-	CG18787
FBgn0000022	achaete	ac
FBgn0001198	Histone H2B	His2B
FBgn0035032	ATP synthase, subunit F	ATPsynF
FBgn0025682	supercoiling factor	scf
FBgn0035142	Homeodomain interacting protein kinase	Hipk
FBgn0031321	tRNA-guanine transglycosylase	Tgt
FBgn0036000	-	CG3434
FBgn0265598	Beadex	Bx
FBgn0014143	crocodile	croc
FBgn0001229	Heat shock gene 67Bc	Hsp67Bc
FBgn0020386	Phosphoinositide-dependent kinase 1	Pdk1
FBgn0010043	Glutathione S transferase D7	GstD7
FBgn0003944	Ultrabithorax	Ubx
FBgn0037374	jagunal	jagn
FBgn0000064	Aldolase 1	Ald1
FBgn0038706	-	CG3517
FBgn0262866	Ribosomal protein S6 kinase II	S6kII
FBgn0000411	Dichaete	D
FBgn0035432	Zinc transporter 63C	ZnT63C
FBgn0036411	Sox21a	Sox21a
FBgn0261532	cadmus	cdm
FBgn0261575	target of brain insulin	tobi
FBgn0053303	-	CG33303
FBgn0053554	Nipped-A	Nipped-A
FBgn0086357	Sec61 alpha subunit	Sec61alpha
FBgn0010516	walrus	wal
FBgn0035140	BLOC-1 related complex subunit 6	BORCS6
FBgn0028789	Dorsocross1	Doc1
FBgn0265935	Coronin	coro
FBgn0035956	Dorsocross2	Doc2
FBgn0004047	Yolk protein 3	Yp3
FBgn0014163	failed axon connections	fax
FBgn0039304	-	CG10425
FBgn0003231	refractory to sigma P	ref(2)P
FBgn0038771	-	CG4390
FBgn0250843	Proteasome alpha6 subunit	Prosalpha6
FBgn0030183	Yippee-like	Ypel
FBgn0005564	Shaker cognate l	Shal
FBgn0004687	Myosin light chain cytoplasmic	Mlc-c
FBgn0041188	Ataxin-2	Atx2
FBgn0013954	FK506-binding protein 12kD	Fkbp12
FBgn0003068	period	per
FBgn0287423	Neuropeptide-like precursor 2	Nplp2
FBgn0001223	Heat shock protein 22	Hsp22
FBgn0001092	Glyceraldehyde 3 phosphate dehydrogenase 2	Gapdh2
FBgn0034186	-	CG8950
FBgn0262732	multiprotein bridging factor 1	mbf1
FBgn0267978	apterous	ap
FBgn0030993	Mec2	Mec2
FBgn0024985	Rab interacting lysosomal protein like	Rilpl
FBgn0027497	MLF1-adaptor molecule	Madm
FBgn0259176	bunched	bun
FBgn0036766	-	CG5506
FBgn0003870	tramtrack	ttk
FBgn0010470	FK506-binding protein 14	Fkbp14
FBgn0040070	thioredoxin-2	Trx-2
FBgn0040336	Seipin	Seipin
FBgn0051441	-	CG31441
FBgn0033605	-	CG9067
FBgn0031305	Iris	Iris
FBgn0038279	Secreted decoy of InR	Sdr
FBgn0028533	-	CG7953
FBgn0263705	Myosin 10A	Myo10A
FBgn0035102	-	CG7049
FBgn0082582	tropomodulin	tmod
FBgn0264922	Small ubiquitin like modifier	Sumo
FBgn0035956|FBgn0031375|FBgn0003720	Dorsocross2|earmuff|tailless	Doc2|erm|tll
FBgn0283545	vilya	vilya
FBgn0015221	Ferritin 2 light chain homologue	Fer2LCH
FBgn0033820	-	CG4716
FBgn0013765	centrosomin	cnn
FBgn0033663	Endoplasmic reticulum p60	ERp60
FBgn0027932	A kinase anchor protein 200	Akap200
FBgn0037844	-	CG4570
FBgn0011661	Moesin	Moe
FBgn0027291	Isocitrate dehydrogenase 3a	Idh3a
FBgn0030501	BthD selenoprotein	BthD
FBgn0031018	narya	narya
FBgn0034199	Growth-blocking peptide 1	Gbp1
FBgn0030344	Nardilysin	Nrd1
FBgn0013275	Heat-shock-protein-70Aa	Hsp70Aa
FBgn0000463|FBgn0033029	Delta|CCR4-NOT transcription complex subunit 3	Dl|Not3
FBgn0020306	domino	dom
FBgn0014010	Rab5	Rab5
FBgn0035771	Secretory 63	Sec63
FBgn0001224	Heat shock protein 23	Hsp23
FBgn0031188	-	CG14613
FBgn0040064	yippee interacting protein 2	yip2
FBgn0028484	Activated Cdc42 kinase	Ack
FBgn0028990	Serpin 27A	Spn27A
FBgn0011706	reaper	rpr
FBgn0037515	Serine protease 7	Sp7
FBgn0035772	Sh3beta	Sh3beta
FBgn0023076	Clock	Clk
FBgn0023094	cycle	cyc
FBgn0000711	flapwing	flw
FBgn0038303	Shal Interactor of Di-Leucine Motif	SIDL
FBgn0020307	defective proventriculus	dve
FBgn0260049	flare	flr
FBgn0038435	Guanylyl cyclase at 89Da	Gyc89Da
FBgn0020908	Sarcoplasmic calcium-binding protein 1	Scp1
FBgn0261268	Cullin 3	Cul3
FBgn0036381	-	CG8745
FBgn0030317	Pinkman	pkm
FBgn0038436	Guanylyl cyclase at 89Db	Gyc89Db
FBgn0034277	Oligosaccharide transferase Delta subunit	OstDelta
FBgn0264959	Src oncogene at 42A	Src42A
FBgn0014869	Phosphoglyceromutase 78	Pglym78
FBgn0033996	-	CG11807
FBgn0264078	Flotillin 2	Flo2
FBgn0032455	PIH1 domain containing 1	Pih1D1
FBgn0263987	spoonbill	spoon
FBgn0034970	yorkie	yki
FBgn0051053	nenya	nenya
FBgn0002576	lozenge	lz
FBgn0086254	Aldo-keto reductase 1B	Akr1B
FBgn0000046	Actin 87E	Act87E
FBgn0005585	Calreticulin	Calr
FBgn0262581	-	CG43121
FBgn0038020	Glutathione S transferase D9	GstD9
FBgn0033204	-	CG2065
FBgn0037279	-	CG1129
FBgn0031808	Neprilysin-like 5	Nepl5
FBgn0036762	-	CG7430
FBgn0261787	brunelleschi	brun
FBgn0003462	Superoxide dismutase 1	Sod1
FBgn0038660	N-sulfoglucosamine sulfohydrolase	Sgsh
FBgn0010041	Glutathione S transferase D5	GstD5
FBgn0014135	branchless	bnl
FBgn0037655	Potassium channel modulatory factor 1	Kcmf1
FBgn0063492	Glutathione S transferase E8	GstE8
FBgn0014189	Helicase at 25E	Hel25E
FBgn0266723	TRAPP subunit 31	Trs31
FBgn0003391	shotgun	shg
FBgn0032015	Oligosaccharide transferase gamma subunit	Ostgamma
FBgn0030904	unpaired 2	upd2
FBgn0032242	-	CG5355
FBgn0002565	Larval serum protein 2	Lsp2
FBgn0010051	Inositol 1,4,5,-trisphosphate receptor	Itpr
FBgn0261458	capulet	capt
FBgn0024234	glass bottom boat	gbb
FBgn0003748	Trehalase	Treh
FBgn0085234	-	CG34205
FBgn0037015	crimpy	cmpy
FBgn0033918	-	CG8531
FBgn0031689	Cytochrome P450 28d1	Cyp28d1
FBgn0052473	-	CG32473
FBgn0000014	abdominal A	abd-A
FBgn0001124	Glutamate oxaloacetate transaminase 1	Got1
FBgn0038912	-	CG6656
FBgn0025680	cryptochrome	cry
FBgn0287873	zipper	zip
FBgn0041627	Ku80	Ku80
FBgn0029975	spidey	spidey
FBgn0015622	Calnexin 99A	Cnx99A
FBgn0025885	myo-inositol-1-phosphate synthase	Inos
FBgn0030752	-	CDC50
FBgn0261599	Ribosomal protein S29	RpS29
FBgn0032329	Arginine methyltransferase 8	Art8
FBgn0032030	WD repeat domain 82	Wdr82
FBgn0035589	Charged multivesicular body protein 2b	CHMP2B
FBgn0034646	Rae1	Rae1
FBgn0030864	-	CG8173
FBgn0020255	Ran	Ran
FBgn0035153	earthbound 1	ebd1
FBgn0035512	Cuticular protein 64Ac	Cpr64Ac
FBgn0030912	-	CG6023
FBgn0036597	-	CG4962
FBgn0036959	-	CG6951
FBgn0037540	PSEA-binding protein 95kD	Pbp95
FBgn0003132	Protein phosphatase 1 at 13C	Pp1-13C
FBgn0039402	Vacuolar protein sorting 2	Vps2
FBgn0086442	mind bomb 2	mib2
FBgn0029766	-	CG15784
FBgn0032877	-	CG2617
FBgn0011774	Inverted repeat-binding protein	Irbp
FBgn0031143	-	CG1532
FBgn0261816	-	CG42758
FBgn0031873	Gas41	Gas41
FBgn0004103	Protein phosphatase 1 at 87B	Pp1-87B
FBgn0035164	-	CG13901
FBgn0010379	Akt kinase	Akt
FBgn0046296	differentially expressed in FDCP 8 homolog	DEF8
FBgn0026418	Hsc70Cb	Hsc70Cb
FBgn0035471	Sc2	Sc2
FBgn0032006	PDGF- and VEGF-receptor related	Pvr
FBgn0004170	scute	sc
FBgn0026084	ciboulot	cib
FBgn0050039	-	CG30039
FBgn0262473	Toll	Tl
FBgn0086384	Merlin	Mer
FBgn0264086	-	CG43755
FBgn0003447	singed	sn
FBgn0022355	Transferrin 1	Tsf1
FBgn0002906	Bloom syndrome helicase	Blm
FBgn0003731	Epidermal growth factor receptor	Egfr
FBgn0034470	Odorant-binding protein 56d	Obp56d
FBgn0036921	RhoGDI	RhoGDI
FBgn0035715	-	Ist1
FBgn0036805	Charged multivesicular body protein 1	Chmp1
FBgn0040075	reptin	rept
FBgn0038065	Sorting nexin 3	Snx3
FBgn0005558	eyeless	ey
FBgn0030346	BLOC-1 related complex subunit 5	BORCS5
FBgn0034345	-	CG5174
FBgn0015524	orthopedia	otp
FBgn0000543	ecdysoneless	ecd
FBgn0266411	similar	sima
FBgn0036621	roquin	roq
FBgn0035393	-	CG16753
FBgn0001075	fat	ft
FBgn0032160	-	CG4598
FBgn0005391	Yolk protein 2	Yp2
FBgn0024179	wishful thinking	wit
FBgn0033367	Prophenoloxidase 2	PPO2
FBgn0016685	Nucleoplasmin	Nlp
FBgn0020299	stumps	stumps
FBgn0032538	-	Vajk2
FBgn0266722	TRAPP subunit 33	Trs33
FBgn0038680	Cytochrome P450 12a5	Cyp12a5
FBgn0000117	armadillo	arm
FBgn0003134	Protein phosphatase 1alpha at 96A	Pp1alpha-96A
FBgn0031652	jetlag	jet
FBgn0015797	Rab6	Rab6
FBgn0261560	Thor	Thor
FBgn0285896|FBgn0020299	breathless|stumps	btl|stumps
FBgn0037741	Telo2 interacting protein 1	Tti1
FBgn0040321	Gram-negative bacteria binding protein 3	GNBP3
FBgn0004644	hedgehog	hh
FBgn0005775	Connectin	Con
FBgn0053096	-	CG33096
FBgn0000320	eyes absent	eya
FBgn0000015	Abdominal B	Abd-B
FBgn0000253	Calmodulin	Cam

### Sheet: 193;1degreeneighbors-bycluster
Table S5. Gene Lists.
Flybase_ID	Gene_name	Gene_symbol	Network Cluster #
FBgn0005655	Proliferating cell nuclear antigen	PCNA	1
FBgn0031459	histidine triad nucleotide binding protein 1	HINT1	1
FBgn0286818	Protein disulfide isomerase	Pdi	1
FBgn0010288	Ubiquitin carboxy-terminal hydrolase	Uch	1
FBgn0000308	chickadee	chic	1
FBgn0036290	-	CG10638	1
FBgn0035499	Chd64	Chd64	1
FBgn0035438	PHGPx	PHGPx	1
FBgn0035904	Glutathione S transferase O3	GstO3	1
FBgn0030362	regucalcin	regucalcin	1
FBgn0004654	Phosphogluconate dehydrogenase	Pgd	1
FBgn0037607	-	CG8036	1
FBgn0034753	-	CG2852	1
FBgn0285952	eukaryotic translation elongation factor 5	eEF5	1
FBgn0021765	scully	scu	1
FBgn0028515	Endonuclease G inhibitor	EndoGI	1
FBgn0086904	Nascent polypeptide associated complex protein alpha subunit	Nacalpha	1
FBgn0000084	Annexin B10	AnxB10	1
FBgn0000150	abnormal wing discs	awd	1
FBgn0022893	Decondensation factor 31	Df31	1
FBgn0037930	-	CG14715	1
FBgn0262559	Malate dehydrogenase 2	Mdh2	1
FBgn0000579	Enolase	Eno	1
FBgn0031453	Bacchus	Bacc	1
FBgn0037913	fatty acid binding protein	fabp	1
FBgn0033518	Peroxiredoxin 2540-2	Prx2540-2	1
FBgn0025682	supercoiling factor	scf	1
FBgn0013954	FK506-binding protein 12kD	Fkbp12	1
FBgn0010470	FK506-binding protein 14	Fkbp14	1
FBgn0040070	thioredoxin-2	Trx-2	1
FBgn0264922	Small ubiquitin like modifier	Sumo	1
FBgn0027932	A kinase anchor protein 200	Akap200	1
FBgn0011661	Moesin	Moe	1
FBgn0035772	Sh3beta	Sh3beta	1
FBgn0086254	Aldo-keto reductase 1B	Akr1B	1
FBgn0005585	Calreticulin	Calr	1
FBgn0261458	capulet	capt	1
FBgn0025885	myo-inositol-1-phosphate synthase	Inos	1
FBgn0026084	ciboulot	cib	1
FBgn0036921	RhoGDI	RhoGDI	1
FBgn0032160	-	CG4598	1
FBgn0266449	Kruppel homolog 2	Kr-h2	2
FBgn0260439	Protein phosphatase 2A at 29B	Pp2A-29B	2
FBgn0024238	Fimbrin	Fim	2
FBgn0001258	Lactate dehydrogenase	Ldh	2
FBgn0014868	Oligosaccharyltransferase 48kD subunit	Ost48	2
FBgn0004363	porin	porin	2
FBgn0035811	Medium-chain acyl-CoA dehydrogenase	Mcad	2
FBgn0267330	KDEL receptor	KdelR	2
FBgn0032456	Multidrug-Resistance like Protein 1	MRP	2
FBgn0050489	Cytochrome P450 12d1 proximal	Cyp12d1-p	2
FBgn0033205	-	CG2064	2
FBgn0263006	Sarco/endoplasmic reticulum Ca(2+)-ATPase	SERCA	2
FBgn0250814	Ubiquinol-cytochrome c reductase core protein 2	UQCR-C2	2
FBgn0027338	karyopherin alpha3	Kap-alpha3	2
FBgn0039562	Glycoprotein 93	Gp93	2
FBgn0053303	-	CG33303	2
FBgn0086357	Sec61 alpha subunit	Sec61alpha	2
FBgn0010516	walrus	wal	2
FBgn0039304	-	CG10425	2
FBgn0030993	Mec2	Mec2	2
FBgn0027291	Isocitrate dehydrogenase 3a	Idh3a	2
FBgn0014010	Rab5	Rab5	2
FBgn0034277	Oligosaccharide transferase Delta subunit	OstDelta	2
FBgn0029975	spidey	spidey	2
FBgn0035471	Sc2	Sc2	2
FBgn0001128	Glycerol-3-phosphate dehydrogenase 1	Gpdh1	3
FBgn0004045	Yolk protein 1	Yp1	3
FBgn0015222	Ferritin 1 heavy chain homologue	Fer1HCH	3
FBgn0283437	Prophenoloxidase 1	PPO1	3
FBgn0000055	Alcohol dehydrogenase	Adh	3
FBgn0032505	-	CG16826	3
FBgn0087002	apolipophorin	apolpp	3
FBgn0000116	Arginine kinase 1	Argk1	3
FBgn0039461	-	CG5500	3
FBgn0051343	-	CG31343	3
FBgn0004047	Yolk protein 3	Yp3	3
FBgn0036766	-	CG5506	3
FBgn0015221	Ferritin 2 light chain homologue	Fer2LCH	3
FBgn0020908	Sarcoplasmic calcium-binding protein 1	Scp1	3
FBgn0002565	Larval serum protein 2	Lsp2	3
FBgn0085234	-	CG34205	3
FBgn0052473	-	CG32473	3
FBgn0022355	Transferrin 1	Tsf1	3
FBgn0005391	Yolk protein 2	Yp2	3
FBgn0032538	-	Vajk2	3
FBgn0015521	Ribosomal protein S21	RpS21	4
FBgn0033527	-	CG11777	4
FBgn0042127	-	CG18789	4
FBgn0033926	Activity-regulated cytoskeleton associated protein 1	Arc1	4
FBgn0037377	-	CG1218	4
FBgn0010531	Copper chaperone for superoxide dismutase	Ccs	4
FBgn0042125	-	CG18787	4
FBgn0035102	-	CG7049	4
FBgn0030501	BthD selenoprotein	BthD	4
FBgn0037279	-	CG1129	4
FBgn0003748	Trehalase	Treh	4
FBgn0001124	Glutamate oxaloacetate transaminase 1	Got1	4
FBgn0032329	Arginine methyltransferase 8	Art8	4
FBgn0032030	WD repeat domain 82	Wdr82	4
FBgn0031143	-	CG1532	4
FBgn0260859	Blocked early in transport 3	Bet3	5
FBgn0260861	TRAPP subunit 23	Trs23	5
FBgn0260860	Blocked early in transport 5	Bet5	5
FBgn0266724	TRAPP subunit 20	Trs20	5
FBgn0033605	-	CG9067	5
FBgn0038303	Shal Interactor of Di-Leucine Motif	SIDL	5
FBgn0266723	TRAPP subunit 31	Trs31	5
FBgn0266722	TRAPP subunit 33	Trs33	5
FBgn0015797	Rab6	Rab6	5
FBgn0037231	Vacuolar protein sorting 24	Vps24	6
FBgn0086656	shrub	shrb	6
FBgn0036740	Vacuolar protein sorting 60	Vps60	6
FBgn0035589	Charged multivesicular body protein 2b	CHMP2B	6
FBgn0039402	Vacuolar protein sorting 2	Vps2	6
FBgn0086442	mind bomb 2	mib2	6
FBgn0035715	-	Ist1	6
FBgn0036805	Charged multivesicular body protein 1	Chmp1	6
FBgn0001225	Heat shock protein 26	Hsp26	7
FBgn0001226	Heat shock protein 27	Hsp27	7
FBgn0010038	Glutathione S transferase D2	GstD2	7
FBgn0010040	Glutathione S transferase D4	GstD4	7
FBgn0001149	Glutathione S transferase D1	GstD1	7
FBgn0042206	Glutathione S transferase D10	GstD10	7
FBgn0031321	tRNA-guanine transglycosylase	Tgt	7
FBgn0036000	-	CG3434	7
FBgn0010043	Glutathione S transferase D7	GstD7	7
FBgn0003231	refractory to sigma P	ref(2)P	7
FBgn0001223	Heat shock protein 22	Hsp22	7
FBgn0034186	-	CG8950	7
FBgn0013275	Heat-shock-protein-70Aa	Hsp70Aa	7
FBgn0001224	Heat shock protein 23	Hsp23	7
FBgn0038020	Glutathione S transferase D9	GstD9	7
FBgn0010041	Glutathione S transferase D5	GstD5	7
FBgn0063492	Glutathione S transferase E8	GstE8	7
FBgn0034537	DNA methyltransferase 1 associated protein 1	DMAP1	8
FBgn0034282	Mapmodulin	Mapmodulin	8
FBgn0033341	MRG/MORF4L binding protein	MrgBP	8
FBgn0040078	pontin	pont	8
FBgn0020306	domino	dom	8
FBgn0036381	-	CG8745	8
FBgn0038197	forkhead box, sub-group O	foxo	9
FBgn0053542	unpaired 3	upd3	9
FBgn0010097	gamma-Tubulin at 37C	gammaTub37C	9
FBgn0003892	patched	ptc	9
FBgn0043903	domeless	dome	9
FBgn0015279	Phosphatidylinositol 3-kinase 92E	Pi3K92E	9
FBgn0000611	extradenticle	exd	9
FBgn0004110	tinman	tin	9
FBgn0261963	midline	mid	9
FBgn0026379	Phosphatase and tensin homolog	Pten	9
FBgn0041604	dally-like	dlp	9
FBgn0284084	wingless	wg	9
FBgn0031995	-	CG8475	9
FBgn0016917	Signal-transducer and activator of transcription protein at 92E	Stat92E	9
FBgn0031006	rapamycin-insensitive companion of Tor	rictor	9
FBgn0041184	Suppressor of cytokine signaling at 36E	Socs36E	9
FBgn0263930	division abnormally delayed	dally	9
FBgn0011754	Phosphorylase kinase gamma	PhKgamma	9
FBgn0030087	-	CG7766	9
FBgn0020386	Phosphoinositide-dependent kinase 1	Pdk1	9
FBgn0003944	Ultrabithorax	Ubx	9
FBgn0265935	Coronin	coro	9
FBgn0024985	Rab interacting lysosomal protein like	Rilpl	9
FBgn0031305	Iris	Iris	9
FBgn0000014	abdominal A	abd-A	9
FBgn0029766	-	CG15784	9
FBgn0004644	hedgehog	hh	9
FBgn0000015	Abdominal B	Abd-B	9

### Sheet: 193;2degreeneighbors_full
Table S5. Gene Lists.
Flybase_ID	Gene_name	Gene_symbol
FBgn0030362	regucalcin	regucalcin
FBgn0261793	TATA box binding protein-related factor 2	Trf2
FBgn0283437	Prophenoloxidase 1	PPO1
FBgn0010602	lesswright	lwr
FBgn0037913	fatty acid binding protein	fabp
FBgn0003205	Ras oncogene at 85D	Ras85D
FBgn0005585	Calreticulin	Calr
FBgn0038020	Glutathione S transferase D9	GstD9
FBgn0031808	Neprilysin-like 5	Nepl5
FBgn0286818	Protein disulfide isomerase	Pdi
FBgn0039461	-	CG5500
FBgn0004045	Yolk protein 1	Yp1
FBgn0051343	-	CG31343
FBgn0000055	Alcohol dehydrogenase	Adh
FBgn0038681	Cytochrome P450 12a4	Cyp12a4
FBgn0002565	Larval serum protein 2	Lsp2
FBgn0085234	-	CG34205
FBgn0000212	brahma	brm
FBgn0042125	-	CG18787
FBgn0052473	-	CG32473
FBgn0025885	myo-inositol-1-phosphate synthase	Inos
FBgn0032505	-	CG16826
FBgn0034646	Rae1	Rae1
FBgn0000064	Aldolase 1	Ald1
FBgn0262866	Ribosomal protein S6 kinase II	S6kII
FBgn0035512	Cuticular protein 64Ac	Cpr64Ac
FBgn0029766	-	CG15784
FBgn0032877	-	CG2617
FBgn0035956	Dorsocross2	Doc2
FBgn0036290	-	CG10638
FBgn0014163	failed axon connections	fax
FBgn0004047	Yolk protein 3	Yp3
FBgn0039304	-	CG10425
FBgn0035164	-	CG13901
FBgn0038771	-	CG4390
FBgn0262656	Myc	Myc
FBgn0053542	unpaired 3	upd3
FBgn0287423	Neuropeptide-like precursor 2	Nplp2
FBgn0015239	Hormone-receptor-like in 78	Hr78
FBgn0000084	Annexin B10	AnxB10
FBgn0022355	Transferrin 1	Tsf1
FBgn0000150	abnormal wing discs	awd
FBgn0286070	connector enhancer of ksr	cnk
FBgn0040070	thioredoxin-2	Trx-2
FBgn0035499	Chd64	Chd64
FBgn0022893	Decondensation factor 31	Df31
FBgn0087002	apolipophorin	apolpp
FBgn0003892	patched	ptc
FBgn0040075	reptin	rept
FBgn0000116	Arginine kinase 1	Argk1
FBgn0015524	orthopedia	otp
FBgn0003499	stripe	sr
FBgn0015221	Ferritin 2 light chain homologue	Fer2LCH
FBgn0264492	casein kinase IIalpha	CkIIalpha
FBgn0033820	-	CG4716
FBgn0033663	Endoplasmic reticulum p60	ERp60
FBgn0005391	Yolk protein 2	Yp2
FBgn0016685	Nucleoplasmin	Nlp
FBgn0031018	narya	narya
FBgn0030344	Nardilysin	Nrd1
FBgn0038680	Cytochrome P450 12a5	Cyp12a5
FBgn0052549	5' nucleotidase B	Nt5b
FBgn0001224	Heat shock protein 23	Hsp23
FBgn0031093	-	CG9581
FBgn0034200	Growth-blocking peptide 2	Gbp2
FBgn0015222	Ferritin 1 heavy chain homologue	Fer1HCH
FBgn0015544	spaghetti	spag
FBgn0035772	Sh3beta	Sh3beta
FBgn0014396	timeless	tim
FBgn0032321	YL-1	YL-1
FBgn0037177	-	CG14454
FBgn0020908	Sarcoplasmic calcium-binding protein 1	Scp1
FBgn0026317	Tsc1	Tsc1
FBgn0040078	pontin	pont
FBgn0033926	Activity-regulated cytoskeleton associated protein 1	Arc1

### Sheet: 193;2degreeneighbors-bycluster
Table S5. Gene Lists.
Flybase_ID	Gene_name	Gene_symbol	Network Cluster #
FBgn0005391	Yolk protein 2	Yp2	1
FBgn0087002	apolipophorin	apolpp	1
FBgn0283437	Prophenoloxidase 1	PPO1	1
FBgn0000055	Alcohol dehydrogenase	Adh	1
FBgn0015222	Ferritin 1 heavy chain homologue	Fer1HCH	1
FBgn0051343	-	CG31343	1
FBgn0015221	Ferritin 2 light chain homologue	Fer2LCH	1
FBgn0004045	Yolk protein 1	Yp1	1
FBgn0039461	-	CG5500	1
FBgn0287423	Neuropeptide-like precursor 2	Nplp2	1
FBgn0052473	-	CG32473	1
FBgn0000116	Arginine kinase 1	Argk1	1
FBgn0085234	-	CG34205	1
FBgn0286818	Protein disulfide isomerase	Pdi	1
FBgn0035512	Cuticular protein 64Ac	Cpr64Ac	1
FBgn0038771	-	CG4390	1
FBgn0020908	Sarcoplasmic calcium-binding protein 1	Scp1	1
FBgn0022355	Transferrin 1	Tsf1	1
FBgn0000064	Aldolase 1	Ald1	1
FBgn0002565	Larval serum protein 2	Lsp2	1
FBgn0004047	Yolk protein 3	Yp3	1
FBgn0032505	-	CG16826	1
FBgn0003892	patched	ptc	1
FBgn0025885	myo-inositol-1-phosphate synthase	Inos	2
FBgn0033663	Endoplasmic reticulum p60	ERp60	2
FBgn0035772	Sh3beta	Sh3beta	2
FBgn0022893	Decondensation factor 31	Df31	2
FBgn0035499	Chd64	Chd64	2
FBgn0052549	5' nucleotidase B	Nt5b	2
FBgn0040070	thioredoxin-2	Trx-2	2
FBgn0042125	-	CG18787	2
FBgn0030362	regucalcin	regucalcin	2
FBgn0286818	Protein disulfide isomerase	Pdi	2
FBgn0033926	Activity-regulated cytoskeleton associated protein 1	Arc1	2
FBgn0000150	abnormal wing discs	awd	2
FBgn0286070	connector enhancer of ksr	cnk	2
FBgn0030344	Nardilysin	Nrd1	2
FBgn0034646	Rae1	Rae1	2
FBgn0000064	Aldolase 1	Ald1	2
FBgn0005585	Calreticulin	Calr	2
FBgn0031018	narya	narya	2
FBgn0014163	failed axon connections	fax	2
FBgn0036290	-	CG10638	2
FBgn0037913	fatty acid binding protein	fabp	2
FBgn0000084	Annexin B10	AnxB10	2
FBgn0016685	Nucleoplasmin	Nlp	2
FBgn0029766	-	CG15784	3
FBgn0014396	timeless	tim	3
FBgn0015239	Hormone-receptor-like in 78	Hr78	3
FBgn0015544	spaghetti	spag	3
FBgn0264492	casein kinase IIalpha	CkIIalpha	3
FBgn0000212	brahma	brm	3
FBgn0042125	-	CG18787	3
FBgn0033926	Activity-regulated cytoskeleton associated protein 1	Arc1	3
FBgn0286070	connector enhancer of ksr	cnk	3
FBgn0026317	Tsc1	Tsc1	3
FBgn0262656	Myc	Myc	3
FBgn0040078	pontin	pont	3
FBgn0262866	Ribosomal protein S6 kinase II	S6kII	3
FBgn0035164	-	CG13901	3
FBgn0003205	Ras oncogene at 85D	Ras85D	3
FBgn0040075	reptin	rept	3
FBgn0032321	YL-1	YL-1	3
FBgn0035956	Dorsocross2	Doc2	3

### Sheet: k-meansclusters
Table S5. Gene Lists.
Flybase_ID	Gene_name	Gene_symbol	k-means_cluster#
FBgn0034204	-	CG10953	1
FBgn0035545	-	CG12607	1
FBgn0040797	-	CG13066	1
FBgn0033721	-	CG13159	1
FBgn0035547	-	CG15022	1
FBgn0050457	-	CG30457	1
FBgn0051463	-	CG31463	1
FBgn0053269	-	CG33269	1
FBgn0259101	-	CG42249	1
FBgn0033873	-	CG6337	1
FBgn0030773	-	CG9676	1
FBgn0001285	Jonah 44E	Jon44E	1
FBgn0020637	Lcp65Ag2	Lcp65Ag2	1
FBgn0038303	Shal Interactor of Di-Leucine Motif	SIDL	1
FBgn0086672	snoRNA:Or-aca5	snoRNA:Or-aca5	1
FBgn0083053	snoRNA:Psi18S-1347b	snoRNA:Psi18S-1347b	1
FBgn0082981	snoRNA:Psi28S-2949	snoRNA:Psi28S-2949	1
FBgn0039444	TweedleD	TwdlD	1
FBgn0039434	TweedleM	TwdlM	1
FBgn0038082	UDP-glycosyltransferase family 37 member A2	Ugt37A2	1
FBgn0083124	U snoRNA host gene 4	Uhg4	1
		XLOC_007834	1
		XLOC_012891	1
FBgn0035140	BLOC-1 related complex subunit 6	BORCS6	2
FBgn0037396	-	CG11459	2
FBgn0033353	-	CG13749	2
FBgn0035164	-	CG13901	2
FBgn0033076	-	CG15233	2
FBgn0028853	-	CG15263	2
FBgn0085209	-	CG34180	2
FBgn0267048	-	CG45492	2
FBgn0038943	-	CG5391	2
FBgn0030880	-	CG6788	2
FBgn0267862	-	CR46150	2
FBgn0031688	Cytochrome P450 28d2	Cyp28d2	2
FBgn0038020	Glutathione S transferase D9	GstD9	2
FBgn0001224	Heat shock protein 23	Hsp23	2
FBgn0265754	long non-coding RNA:CR44561	lncRNA:CR44561	2
FBgn0266839	long non-coding RNA:CR45301	lncRNA:CR45301	2
FBgn0020018	Protoporphyrinogen oxidase	Ppox	2
FBgn0028396	Turandot A	TotA	2
FBgn0044812	Turandot C	TotC	2
FBgn0044810	Turandot X	TotX	2
		XLOC_018452	2
FBgn0087002	apolpp	apolpp	3
FBgn0033926	Arc1	Arc1	3
FBgn0264822	asRNA:CR44030	asRNA:CR44030	3
FBgn0040735	BomT2	BomT2	3
FBgn0000277	CecA2	CecA2	3
FBgn0039304	CG10425	CG10425	3
FBgn0037543	CG10903	CG10903	3
FBgn0040531	CG11741	CG11741	3
FBgn0036656	CG13026	CG13026	3
FBgn0037288	CG14661	CG14661	3
FBgn0034399	CG15083	CG15083	3
FBgn0034394	CG15096	CG15096	3
FBgn0029766	CG15784	CG15784	3
FBgn0032285	CG17108	CG17108	3
FBgn0051777	CG31777	CG31777	3
FBgn0052695	CG32695	CG32695	3
FBgn0259715	CG42369	CG42369	3
FBgn0034761	CG4250	CG4250	3
FBgn0262569	CG43109	CG43109	3
FBgn0033820	CG4716	CG4716	3
FBgn0029828	CG6067	CG6067	3
FBgn0035868	CG7194	CG7194	3
FBgn0031801	CG9498	CG9498	3
FBgn0033927	CR10102	CR10102	3
FBgn0034407	DptB	DptB	3
FBgn0029769	frma	frma	3
FBgn0034200	Gbp2	Gbp2	3
FBgn0029167	Hml	Hml	3
FBgn0044047	Ilp6	Ilp6	3
FBgn0031305	Iris	Iris	3
FBgn0032264	Lip4	Lip4	3
FBgn0263330	lncRNA:CR43411	lncRNA:CR43411	3
FBgn0266355	lncRNA:CR45003	lncRNA:CR45003	3
FBgn0266396	lncRNA:CR45036	lncRNA:CR45036	3
FBgn0267283	lncRNA:CR45719	lncRNA:CR45719	3
FBgn0262881	Mtkl	Mtkl	3
FBgn0036474	Or71a	Or71a	3
FBgn0037292	plh	plh	3
FBgn0040078	pont	pont	3
FBgn0086067	snoRNA:Me28S-A771	snoRNA:Me28S-A771	3
FBgn0038299	Spn88Eb	Spn88Eb	3
FBgn0014033	Sr-CI	Sr-CI	3
FBgn0041182	Tep2	Tep2	3
FBgn0014396	tim	tim	3
FBgn0031701	TotM	TotM	3
		XLOC_003275	3
		XLOC_003287	3
		XLOC_007609	3
		XLOC_017015	3
		XLOC_017947	3
		XLOC_031339	3
FBgn0031968	-	CG7231	4
FBgn0028533	-	CG7953	4
FBgn0038681	Cytochrome P450 12a4	Cyp12a4	4
FBgn0038680	Cytochrome P450 12a5	Cyp12a5	4
FBgn0033663	Endoplasmic reticulum p60	ERp60	4
FBgn0031519	Fidgetin	Fign	4
FBgn0025885	myo-inositol-1-phosphate synthase	Inos	4
FBgn0031018	narya	narya	4
FBgn0031808	Neprilysin-like 5	Nepl5	4
FBgn0003187	quail	qua	4
FBgn0082970	snoRNA:Psi28S-3316c	snoRNA:Psi28S-3316c	4
		XLOC_001814	4
FBgn0267509	5.8S ribosomal RNA pseudogene:CR45849	5.8SrRNA-Psi:CR45849	5
FBgn0038309	Ammonium transporter	Amt	5
FBgn0038348	Aldehyde oxidase 2	AOX2	5
FBgn0266809	antisense RNA:CR45271	asRNA:CR45271	5
FBgn0267084	antisense RNA:CR45528	asRNA:CR45528	5
FBgn0030346	BLOC-1 related complex subunit 5	BORCS5	5
FBgn0039093	-	CG10183	5
FBgn0037185	-	CG11367	5
FBgn0039671	-	CG11470	5
FBgn0036230	-	CG11570	5
FBgn0037078	-	CG12971	5
FBgn0039202	-	CG13622	5
FBgn0030581	-	CG14408	5
FBgn0037177	-	CG14454	5
FBgn0040357	-	CG14624	5
FBgn0039723	-	CG15522	5
FBgn0034578	-	CG15653	5
FBgn0033199	-	CG17985	5
FBgn0042207	-	CG18530	5
FBgn0017448	-	CG2187	5
FBgn0032877	-	CG2617	5
FBgn0050095	-	CG30095	5
FBgn0050274	-	CG30274	5
FBgn0051810	-	CG31810	5
FBgn0085471	-	CG34442	5
FBgn0267690	-	CG46026	5
FBgn0030912	-	CG6023	5
FBgn0037935	-	CG6834	5
FBgn0038595	-	CG7142	5
FBgn0035589	Charged multivesicular body protein 2b	CHMP2B	5
FBgn0037015	crimpy	cmpy	5
FBgn0035512	Cuticular protein 64Ac	Cpr64Ac	5
FBgn0037069	Cuticular protein 78Cc	Cpr78Cc	5
FBgn0085784	-	CR41379	5
FBgn0267897	-	CR46185	5
FBgn0035956	Dorsocross2	Doc2	5
FBgn0083979	Ionotropic receptor 10a	Ir10a	5
FBgn0038205	Kinesin family member 19A	Kif19A	5
FBgn0002535	Larval cuticle protein 4	Lcp4	5
FBgn0020642	Lcp65Ac	Lcp65Ac	5
FBgn0263328	long non-coding RNA:CR43409	lncRNA:CR43409	5
FBgn0263769	long non-coding RNA:CR43686	lncRNA:CR43686	5
FBgn0264886	long non-coding RNA:CR44077	lncRNA:CR44077	5
FBgn0265640	long non-coding RNA:CR44447	lncRNA:CR44447	5
FBgn0265729	long non-coding RNA:CR44536	lncRNA:CR44536	5
FBgn0266412	long non-coding RNA:CR45052	lncRNA:CR45052	5
FBgn0266693	long non-coding RNA:CR45183	lncRNA:CR45183	5
FBgn0266959	long non-coding RNA:CR45410	lncRNA:CR45410	5
FBgn0267100	long non-coding RNA:CR45540	lncRNA:CR45540	5
FBgn0267101	long non-coding RNA:CR45541	lncRNA:CR45541	5
FBgn0267136	long non-coding RNA:CR45576	lncRNA:CR45576	5
FBgn0267314	long non-coding RNA:CR45750	lncRNA:CR45750	5
FBgn0267602	long non-coding RNA:CR45940	lncRNA:CR45940	5
FBgn0039848	Lysyl oxidase-like 1	Loxl1	5
FBgn0063667	meep	meep	5
FBgn0015524	orthopedia	otp	5
FBgn0283437	Prophenoloxidase 1	PPO1	5
FBgn0038660	N-sulfoglucosamine sulfohydrolase	Sgsh	5
FBgn0053542	unpaired 3	upd3	5
		XLOC_017275	5
FBgn0036603	-	CG13062	6
FBgn0038958	-	CG13857	6
FBgn0053926	-	CG33926	6
FBgn0259187	Ionotropic receptor 60d	Ir60d	6
FBgn0265675	long non-coding RNA:CR44482	lncRNA:CR44482	6
FBgn0266223	long non-coding RNA:CR44918	lncRNA:CR44918	6
FBgn0267218	long non-coding RNA:CR45658	lncRNA:CR45658	6
FBgn0267713	long non-coding RNA:CR46046	lncRNA:CR46046	6
FBgn0051333	transfer RNA:Threonine-CGT 1-3	tRNA:Thr-CGT-1-3	6
		XLOC_005111	6
		XLOC_022270	6
FBgn0050441	Intraflagellar transport 20	IFT20	7
FBgn0030979	-	CG14190	8
FBgn0051038	-	CG31038	8
FBgn0052204	-	CG32204	8
FBgn0025833	-	CG8910	8
FBgn0283680	Inositol 1,4,5-triphosphate kinase 2	IP3K2	8
FBgn0263613	long non-coding RNA:CR43622	lncRNA:CR43622	8
FBgn0264900	long non-coding RNA:CR44091	lncRNA:CR44091	8
FBgn0265808	long non-coding RNA:CR44597	lncRNA:CR44597	8
FBgn0266888	long non-coding RNA:CR45349	lncRNA:CR45349	8
FBgn0266968	long non-coding RNA:CR45419	lncRNA:CR45419	8
FBgn0267621	long non-coding RNA:CR45959	lncRNA:CR45959	8
FBgn0267756	long non-coding RNA:CR46087	lncRNA:CR46087	8
FBgn0010241	Multi drug resistance 50	Mdr50	8
FBgn0003499	stripe	sr	8
